# Variable expression quantitative trait loci analysis of breast cancer risk variants

**DOI:** 10.1101/2020.03.23.004366

**Authors:** George Wiggins, Michael A Black, Anita Dunbier, Tony R Merriman, John Pearson, Logan C Walker

## Abstract

Genome wide association studies (GWAS) have identified more than 180 variants associated with breast cancer risk, however the underlying functional mechanisms and biological pathways which confer disease susceptibility remain largely unknown. As gene expression traits are under genetic regulation we hypothesise that differences in gene expression variability may identify causal breast cancer susceptibility genes. We performed variable expression quantitative trait loci (veQTL) analysis using tissue-specific expression data from the Genotype-Tissue Expression (GTEx) Common Fund Project. veQTL analysis identified 70 associations (*p* < 5×10^−8^) consisting of 60 genes and 27 breast cancer risk variants, including 55 veQTL that were observed in breast tissue only. Pathway analysis of genes associated with breast-specific veQTL revealed an enrichment of four genes (*CYP11B1, CYP17A1 HSD3B2* and *STAR*) involved in the C21-steroidal biosynthesis pathway that converts cholesterol to breast-related hormones (e.g. oestrogen). Each of these four genes were significantly more variable in individuals homozygous for rs11075995 (A/A) breast cancer risk allele located in the *FTO* gene, which encodes an RNA demethylase. The A/A allele was also found associated with reduced expression of *FTO*, suggesting an epi-transcriptomic mechanism may underlie the dysregulation of genes involved in hormonal biosynthesis leading to an increased risk of breast cancer. These findings provide evidence that genetic variants govern high levels of expression variance in breast tissue, thus building a more comprehensive insight into the underlying biology of breast cancer risk loci.
