## Supplementary Table 1 for "Variable expression quantitative trait loci analysis of breast cancer risk variants"

### Sheet: Sheet1
				Allele counts: Breast				Allele counts: Kidney				Allele counts: Lung				Allele counts: Ovary
Chromosomal location	Allele	Risk variants	Reference	AA	Aa	aa	No call	AA	Aa	aa	No call	AA	Aa	aa	No call	AA	Aa	aa	No call
1_10566215	A/G	rs616488	Michailidou, K. et al. (2013)	129	108	18	0	19	19	4	0	196	161	31	0	68	47	8	0
1_18807339	T/C	rs2992756	Michailidou, K et al. (2017)	60	135	60	0	11	22	9	0	106	189	92	1	35	63	25	0
1_41380440	C/T	rs4233486	Michailidou, K et al. (2017)	41	108	106	0	7	21	14	0	51	171	166	0	13	58	52	0
1_42137311	T/G	rs79724016	Michailidou, K et al. (2017)	243	12	0	0	39	3	0	0	361	27	0	0	120	3	0	0
1_46600917	A/G/T	rs1707302	Michailidou, K et al. (2017)	20	132	103	0	3	19	20	0	33	184	171	0	12	66	45	0
1_50846033	AAAGGGCAAGATCTCCTTTTT/-	rs140850326	Michailidou, K et al. (2017)	NA	NA	NA	NA	NA	NA	NA	NA	NA	NA	NA	NA	NA	NA	NA	NA
1_88156923	G/A	rs17426269	Michailidou, K et al. (2017)	194	54	6	1	35	7	0	0	296	82	9	1	99	21	2	1
1_114448389	C/T	rs11552449	Michailidou, K. et al. (2013)	176	72	7	0	33	8	1	0	283	91	14	0	87	34	2	0
1_118230221	T/C	rs7529522	Michailidou, K et al. (2017)	127	108	20	0	18	20	4	0	210	149	29	0	67	48	8	0
1_121280613	A/C/G	rs11249433	Thomas, G. et al. (2009)	109	102	43	1	21	16	5	0	170	158	59	1	63	52	8	0
1_145644984	C/T	rs12405132	Finucane, H. K. et al. (2015)	127	104	24	0	21	19	2	0	187	156	44	1	56	53	13	1
1_149927034	A/C	rs12048493	Finucane, H. K. et al. (2015)	122	103	27	3	18	20	4	0	180	157	45	6	62	50	10	1
1_155148781	G/A	rs4971059	Michailidou, K et al. (2017)	119	106	30	0	15	21	6	0	172	169	47	0	58	51	14	0
1_201437832	C/T	rs35383942	Michailidou, K et al. (2017)	235	20	0	0	35	7	0	0	350	37	1	0	111	12	0	0
1_202187176	G/A	rs6678914	Garcia- Closas, M. et al. (2013)	75	143	37	0	15	21	6	0	126	198	64	0	40	59	24	0
1_203766331	A/G	rs4951011	Cai, Q. et al. (2014)	169	83	3	0	32	6	4	0	270	110	8	0	89	32	2	0
1_204518842	C/A/G	rs4245739	Garcia- Closas, M. et al. (2013)	16	88	151	0	2	10	30	0	30	140	218	0	4	41	78	0
1_217220574	G/A	rs11117758	Michailidou, K et al. (2017)	163	83	9	0	28	10	4	0	247	126	15	0	81	37	5	0
1_242034263	A/G	rs72755295	Finucane, H. K. et al. (2015)	251	4	0	0	39	3	0	0	373	15	0	0	121	2	0	0
2_10135681	C/G	rs113577745	Michailidou, K et al. (2017)	199	53	1	2	34	8	0	0	314	70	1	3	96	26	0	1
2_19320803	T/A/C	rs12710696	Garcia- Closas, M. et al. (2013)	43	111	101	0	1	22	19	0	59	180	149	0	14	60	49	0
2_24739695	-/T/TT/TTT	rs200648189	Milne et al. (2017)	NA	NA	NA	NA	NA	NA	NA	NA	NA	NA	NA	NA	NA	NA	NA	NA
2_25129473	A/G	rs6725517	Michailidou, K et al. (2017)	70	122	63	0	17	14	11	0	114	183	91	0	29	58	36	0
2_29120733	C/T	rs4577244	Couch, F. J. et al. (2016)	151	90	13	1	23	17	2	0	227	141	18	2	72	48	2	1
2_111925738	TTTATGT/-	rs71801447	Michailidou, K et al. (2017)	NA	NA	NA	NA	NA	NA	NA	NA	NA	NA	NA	NA	NA	NA	NA	NA
2_121245122	T/A/C	rs4849887	Michailidou, K. et al. (2013)	9	54	192	0	0	9	33	0	10	80	298	0	6	26	91	0
2_172972971	G/A	rs2016394	Michailidou, K. et al. (2013)	84	122	49	0	15	18	9	0	132	182	74	0	40	58	25	0
2_174212894	G/A	rs1550623	Michailidou, K. et al. (2013)	7	73	175	0	1	15	26	0	7	93	288	0	1	36	86	0
2_202181247	C/T	rs1830298	Lin, W. Y. et al. (2015)	23	90	140	2	1	16	24	1	26	145	216	1	13	42	68	0
2_217920769	G/T	rs4442975	Ghoussaini, M. et al. (2014)	79	117	59	0	12	23	7	0	117	186	85	0	37	52	34	0
2_217963060	C/A/G/T	rs34005590	Wyszynski, A. et al. (2016)	232	22	1	0	36	6	0	0	350	36	2	0	110	13	0	0
2_218296508	C/T	rs16857609	Michailidou, K. et al. (2013)	138	95	22	0	27	12	3	0	220	141	26	1	67	48	7	1
2_227226952	A/G	rs12479355	Michailidou, K et al. (2017)	162	81	12	0	27	13	2	0	237	133	18	0	78	38	7	0
3_4742276	A/G	rs6762644	Michailidou, K. et al. (2013)	84	138	33	0	15	20	7	0	139	193	56	0	42	61	20	0
3_27416013	C/T	rs4973768	Ahmed, S. et al. (2009)	77	134	42	2	11	26	4	1	116	197	71	4	39	65	17	2
3_30682939	G/C/T	rs12493607	Michailidou, K. et al. (2013)	103	118	34	0	22	15	5	0	154	185	49	0	61	55	7	0
3_46866866	G/A/T	rs6796502	Finucane, H. K. et al. (2015)	209	45	1	0	38	4	0	0	319	66	3	0	96	25	2	0
3_63967900	A/G	rs1053338	Milne, R. L. et al. (2014)	179	72	4	0	32	8	2	0	272	108	8	0	94	27	2	0
3_71532113	T/A/C/G	rs6805189	Michailidou, K et al. (2017)	79	135	41	0	11	21	10	0	121	191	75	1	26	70	27	0
3_87037543	A/G	rs13066793	Michailidou, K et al. (2017)	214	38	0	3	34	8	0	0	326	56	2	4	100	21	0	2
3_99723580	G/T	rs9833888	Michailidou, K et al. (2017)	168	70	17	0	26	14	2	0	261	110	17	0	81	32	10	0
3_141112870	TT/-	rs34207738	Michailidou, K et al. (2017)	NA	NA	NA	NA	NA	NA	NA	NA	NA	NA	NA	NA	NA	NA	NA	NA
3_172285237	G/A	rs58058861	Michailidou, K et al. (2017)	150	89	15	1	25	14	3	0	247	117	23	1	81	37	5	0
4_38816338	A/C	rs6815814	Michailidou, K et al. (2017)	138	83	34	0	23	10	9	0	201	137	50	0	60	46	17	0
4_84370124	A/-	rs10718573	Michailidou, K et al. (2017)	NA	NA	NA	NA	NA	NA	NA	NA	NA	NA	NA	NA	NA	NA	NA	NA
4_89243818	C/T	rs10022462	Michailidou, K et al. (2017)	87	126	42	0	10	22	10	0	119	198	70	1	49	54	20	0
4_106084778	C/T	rs9790517	Michailidou, K. et al. (2013)	157	91	7	0	25	16	1	0	243	133	12	0	82	37	4	0
4_126843504	G/T	rs77528541	Michailidou, K et al. (2017)	193	50	1	11	31	10	0	1	296	74	6	12	95	22	1	5
4_175846426	C/A	rs6828523	Michailidou, K. et al. (2013)	175	73	7	0	29	10	3	0	290	88	9	1	82	37	4	0
5_345109	T/C	rs116095464	Michailidou, K et al. (2017)	NA	NA	NA	NA	NA	NA	NA	NA	NA	NA	NA	NA	NA	NA	NA	NA
5_1279790	C/T	rs10069690	Haiman, C. A. et al. (2011)	136	100	19	0	18	19	5	0	201	157	30	0	55	56	12	0
5_1296256	-/G	rs3215401	Bojesen, S. E. et al. (2013)	NA	NA	NA	NA	NA	NA	NA	NA	NA	NA	NA	NA	NA	NA	NA	NA
5_16187528	G/A/C/T	rs13162653	Finucane, H. K. et al. (2015)	91	123	40	1	15	21	6	0	131	190	67	0	43	60	20	0
5_32567732	C/T	rs2012709	Finucane, H. K. et al. (2015)	100	109	46	0	17	14	11	0	131	184	73	0	40	60	23	0
5_44706498	A/G	rs10941679	Ghoussaini, M. et al. (2016)	138	101	14	2	19	20	2	1	208	155	22	3	66	46	9	2
5_49641645	T/C	rs72749841	Michailidou, K et al. (2017)	189	60	6	0	29	13	0	0	284	94	8	2	80	37	5	1
5_50195094	-/T/TT/TTT	rs35951924	Michailidou, K et al. (2017)	NA	NA	NA	NA	NA	NA	NA	NA	NA	NA	NA	NA	NA	NA	NA	NA
5_56053723	A/T	rs62355902	Glubb, D. M. et al. (2015)	183	63	9	0	35	6	1	0	265	115	8	0	83	35	5	0
5_58184061	T/A/C	rs10472076	Michailidou, K. et al. (2013)	106	121	28	0	15	24	3	0	159	174	55	0	58	49	16	0
5_58337481	T/G	rs1353747	Michailidou, K. et al. (2013)	210	41	4	0	38	4	0	0	330	52	6	0	99	21	3	0
5_81538046	T/A	rs7707921	Finucane, H. K. et al. (2015)	9	85	160	1	2	6	34	0	16	135	236	1	9	35	79	0
5_90732225	C/T	rs10474352	Cai, Q. et al. (2014)	163	80	12	0	28	11	3	0	252	120	16	0	71	47	5	0
5_111217786	G/T	rs6882649	Michailidou, K et al. (2017)	40	111	104	0	6	20	16	0	64	152	172	0	24	52	47	0
5_132407058	C/T	rs6596100	Michailidou, K et al. (2017)	157	86	12	0	28	14	0	0	237	132	19	0	75	37	11	0
5_158244083	C/T	rs1432679	Michailidou, K. et al. (2013)	68	121	66	0	13	19	10	0	97	182	109	0	37	50	36	0
5_169591487	G/T	rs4562056	Michailidou, K et al. (2017)	127	109	19	0	21	15	6	0	185	165	38	0	57	55	11	0
6_1318878	C/T	rs11242675	Michailidou, K. et al. (2013)	43	120	92	0	3	18	21	0	63	177	148	0	21	53	49	0
6_10456706	C/A	rs9348512	Gaudet, M. M. et al. (2013)	115	113	27	0	14	22	6	0	170	169	49	0	54	59	10	0
6_13722523	G/A	rs204247	Michailidou, K. et al. (2013)	48	139	68	0	7	21	14	0	78	195	115	0	23	62	38	0
6_16399557	C/T	rs3819405	Michailidou, K et al. (2017)	107	117	30	1	18	21	3	0	177	173	37	1	55	56	12	0
6_20621238	T/C	rs2223621	Michailidou, K et al. (2017)	31	118	106	0	4	15	23	0	47	184	155	2	17	55	50	1
6_26680698	G/A	rs71557345	Michailidou, K et al. (2017)	228	20	0	7	36	4	0	2	341	38	0	9	109	12	0	2
6_28926220	G/A/C/T	rs9257408	Finucane, H. K. et al. (2015)	NA	NA	NA	NA	NA	NA	NA	NA	NA	NA	NA	NA	NA	NA	NA	NA
6_81094287	G/A	rs12207986	Michailidou, K et al. (2017)	84	114	54	3	14	17	10	1	131	154	100	3	42	54	27	0
6_82128386	T/C	rs17529111	Siddiq, A. et al. (2012)	159	81	10	5	30	10	1	1	238	130	15	5	76	41	4	2
6_130349119	C/T	rs6569648	Michailidou, K et al. (2017), Milne et al (2017)	12	80	163	0	6	14	22	0	25	123	237	3	6	38	77	2
6_149608874	G/A	rs9485372	Long, J. et al. (2012)	158	86	11	0	33	7	2	0	248	123	16	1	75	42	6	0
6_151942194	T/G	rs3757322	Dunning, A. M. et al. (2016)	120	103	31	1	17	20	4	1	171	167	48	2	47	58	17	1
6_151952332	G/A	rs9397437	Dunning, A. M. et al. (2016)	216	35	3	1	40	1	0	1	337	46	2	3	99	20	2	2
6_152437016	T/C	rs2747652	Dunning, A. M. et al. (2016)	66	126	63	0	9	25	8	0	89	198	101	0	24	68	31	0
7_21940960	A/G	rs7971	Michailidou, K et al. (2017)	NA	NA	NA	NA	NA	NA	NA	NA	NA	NA	NA	NA	NA	NA	NA	NA
7_28356889	T/C/G	rs17156577	Michailidou, K et al. (2017)	187	63	5	0	23	17	2	0	280	97	11	0	87	32	4	0
7_91630620	G/T	rs6964587	Milne, R. L. et al. (2014)	87	135	30	3	16	14	10	2	139	184	61	4	45	57	18	3
7_94113799	T/C	rs17268829	Michailidou, K et al. (2017)	139	101	14	1	27	15	0	0	223	138	26	1	72	45	5	1
7_101552440	G/A	rs71559437	Michailidou, K et al. (2017)	206	47	1	1	36	6	0	0	301	81	2	4	106	16	1	0
7_130667121	C/T	rs4593472	Finucane, H. K. et al. (2015)	99	121	35	0	20	19	3	0	158	177	53	0	56	54	13	0
7_139942304	G/A	rs11977670	Sawyer, E. et al. (2014)	76	133	46	0	13	16	13	0	122	194	72	0	41	59	23	0
7_144074929	G/A	rs720475	Michailidou, K. et al. (2013)	147	96	12	0	30	10	2	0	233	134	21	0	74	43	6	0
8_170692	T/A/C	rs66823261	Milne et al. (2017)	153	87	15	0	27	12	3	0	235	127	26	0	79	36	8	0
8_29509616	A/C	rs9693444	Michailidou, K. et al. (2013)	23	120	112	0	6	16	20	0	38	170	180	0	12	60	51	0
8_36858483	A/G	rs13365225	Finucane, H. K. et al. (2015)	159	85	11	0	25	14	3	0	243	123	22	0	75	42	6	0
8_76230301	G/T	rs6472903	Michailidou, K. et al. (2013)	3	66	186	0	1	14	26	1	8	103	276	1	4	35	83	1
8_76417937	A/G	rs2943559	Michailidou, K. et al. (2013)	214	35	1	5	35	5	0	2	315	62	2	9	93	24	1	5
8_102478959	A/G/T	rs514192	Michailidou, K et al. (2017)	31	111	113	0	5	18	19	0	38	177	173	0	14	55	54	0
8_106358620	A/T	rs12546444	Michailidou, K et al. (2017)	NA	NA	NA	NA	NA	NA	NA	NA	NA	NA	NA	NA	NA	NA	NA	NA
8_117209548	A/G	rs13267382	Finucane, H. K. et al. (2015)	58	103	94	0	10	19	13	0	85	167	136	0	30	56	37	0
8_124610166	G/A/C	rs58847541	Michailidou, K et al. (2017)	182	65	8	0	27	15	0	0	264	114	10	0	81	38	4	0
8_124757661	C/T	rs17350191	Milne et al. (2017)	124	104	27	0	19	19	4	0	201	141	46	0	63	48	12	0
8_128355618	A/G	rs13281615	Easton, D. F. et al. (2007)	88	121	43	3	10	20	12	0	128	185	72	3	42	57	24	0
8_129194641	C/T	rs11780156	Michailidou, K. et al. (2013)	180	67	8	0	33	9	0	0	273	104	11	0	93	24	6	0
9_22062134	G/T	rs1011970	Turnbull, C. et al. (2010)	172	71	11	1	28	13	1	0	273	102	13	0	77	39	6	1
9_110306115	C/A/T	rs10759243	Michailidou, K. et al. (2013)	118	104	33	0	18	19	5	0	182	156	50	0	62	47	14	0
9_110837073	A/G	rs10816625	Orr, N. et al. (2015)	221	30	4	0	36	6	0	0	332	51	5	0	106	15	2	0
9_110837176	C/T	rs13294895	Orr, N. et al. (2015)	198	53	4	0	33	9	0	0	286	88	13	1	95	28	0	0
9_110895353	C/T	rs676256	Orr, N. et al. (2015)	32	117	106	0	4	22	16	0	55	177	156	0	10	55	58	0
9_119313486	A/G	rs1895062	Michailidou, K et al. (2017)	116	105	34	0	16	21	5	0	160	171	57	0	61	49	13	0
9_129396434	G/A	rs10760444	Michailidou, K et al. (2017)	62	122	71	0	6	19	17	0	83	191	114	0	27	57	39	0
9_136151580	GGTGCAGGCGCAGGAAAAAATTGTGGCAATTCCTCA/-	rs8176636	Michailidou, K et al. (2017)	NA	NA	NA	NA	NA	NA	NA	NA	NA	NA	NA	NA	NA	NA	NA	NA
10_5886734	C/T	rs2380205	Turnbull, C. et al. (2010)	85	121	49	0	19	16	7	0	129	173	86	0	33	68	22	0
10_9088114	G/-	rs67958007	Michailidou, K et al. (2017)	NA	NA	NA	NA	NA	NA	NA	NA	NA	NA	NA	NA	NA	NA	NA	NA
10_22032942	A/G	rs7072776	Michailidou, K. et al. (2013)	19	101	135	0	4	21	17	0	35	173	180	0	8	62	53	0
10_22315843	A/C	rs11814448	Michailidou, K. et al. (2013)	210	28	15	2	35	3	4	0	322	44	16	6	100	14	9	0
10_64299890	A/G	rs10995201	Darabi, H. et al. (2015)	175	73	2	5	30	12	0	0	266	111	7	4	86	32	4	1
10_80841148	T/C	rs704010	Turnbull, C. et al. (2010)	37	114	104	0	5	14	23	0	50	191	147	0	17	49	57	0
10_95292188	AA/-	rs140936696	Michailidou, K et al. (2017)	NA	NA	NA	NA	NA	NA	NA	NA	NA	NA	NA	NA	NA	NA	NA	NA
10_114773927	A/G	rs7904519	Michailidou, K. et al. (2013)	62	125	68	0	7	16	19	0	97	185	106	0	26	65	32	0
10_123093901	C/T	rs11199914	Michailidou, K. et al. (2013)	109	110	36	0	17	19	6	0	163	171	54	0	43	57	23	0
10_123340311	C/A/T	rs2981578	Meyer, K. B. et al. (2013)	75	122	58	0	9	25	8	0	106	190	92	0	35	57	31	0
10_123340432	C/-	rs35054928	Meyer, K. B. et al. (2013)	NA	NA	NA	NA	NA	NA	NA	NA	NA	NA	NA	NA	NA	NA	NA	NA
10_123349324	A/T	rs45631563	Meyer, K. B. et al. (2013)	239	15	1	0	38	4	0	0	353	34	1	0	116	6	1	0
11_803017	A/G	rs6597981	Michailidou, K et al. (2017)	93	112	50	0	14	20	8	0	128	172	88	0	45	49	29	0
11_1909006	T/C	rs3817198	Easton, D. F. et al. (2007)	130	99	26	0	23	16	3	0	191	159	38	0	61	52	10	0
11_65583066	G/T	rs3903072	Michailidou, K. et al. (2013)	85	118	52	0	16	19	7	0	107	195	86	0	43	57	23	0
11_69331642	C/A/G/T	rs554219	French, J. D. et al. (2013)	184	65	6	0	28	11	3	0	291	91	6	0	92	28	3	0
11_69379161	C/A	rs75915166	French, J. D. et al. (2013)	224	30	1	0	38	4	0	0	344	44	0	0	112	11	0	0
11_108345516	-/A	rs11374964	Milne et al. (2017)	NA	NA	NA	NA	NA	NA	NA	NA	NA	NA	NA	NA	NA	NA	NA	NA
11_108357137	G/A	rs74911261	Milne et al. (2017)	247	8	0	0	38	4	0	0	372	16	0	0	119	4	0	0
11_129461171	T/C/G	rs11820646	Michailidou, K. et al. (2013)	37	113	105	0	6	15	21	0	58	184	146	0	20	51	52	0
12_14413931	G/C	rs12422552	Michailidou, K. et al. (2013)	122	110	23	0	22	14	6	0	196	165	27	0	58	56	9	0
12_28174817	C/T	rs7297051	Zeng, C. et al. (2016)	144	98	13	0	21	20	1	0	224	143	20	1	66	49	8	0
12_85009437	T/C	rs202049448	Michailidou, K et al. (2017)	NA	NA	NA	NA	NA	NA	NA	NA	NA	NA	NA	NA	NA	NA	NA	NA
12_96027759	A/G	rs17356907	Michailidou, K. et al. (2013)	132	106	17	0	20	14	8	0	208	149	31	0	74	39	10	0
12_115836522	A/G	rs1292011	Ghoussaini, M. et al. (2012)	87	125	43	0	15	15	12	0	119	194	75	0	39	65	19	0
12_120832146	C/T	rs206966	Michailidou, K et al. (2017)	193	59	3	0	32	9	1	0	286	96	6	0	90	31	2	0
13_32972626	A/T	rs11571833	Michailidou, K. et al. (2013)	252	3	0	0	42	0	0	0	379	9	0	0	121	2	0	0
13_73957681	A/G	rs6562760	Couch, F. J. et al. (2016)	18	99	137	1	2	15	25	0	24	142	222	0	7	42	74	0
14_37132769	G/A/C	rs2236007	Michailidou, K. et al. (2013)	169	76	10	0	34	7	1	0	254	119	15	0	85	31	7	0
14_68660428	T/C	rs2588809	Michailidou, K. et al. (2013)	7	80	167	1	3	13	26	0	14	107	265	2	6	36	80	1
14_69034682	C/T	rs999737	Thomas, G. et al. (2009)	166	75	14	0	31	8	3	0	240	131	17	0	77	41	5	0
14_91841069	A/G	rs941764	Michailidou, K. et al. (2013)	91	125	39	0	17	21	4	0	167	168	53	0	45	56	22	0
14_93104072	T/C	rs11627032	Finucane, H. K. et al. (2015)	141	93	21	0	14	24	4	0	219	147	22	0	79	39	5	0
14_105212262	-/TT	rs10623258	Michailidou, K et al. (2017)	NA	NA	NA	NA	NA	NA	NA	NA	NA	NA	NA	NA	NA	NA	NA	NA
15_91512067	G/A	rs2290203	Cai, Q. et al. (2014)	146	94	15	0	28	12	1	1	223	129	35	1	67	45	11	0
16_4106788	C/A/T	rs11076805	Milne et al. (2017)	153	85	17	0	24	14	4	0	233	124	31	0	76	40	7	0
16_52599188	C/T	rs4784227	Ghoussaini, M. et al. (2012)	154	93	8	0	24	18	0	0	224	149	15	0	73	48	2	0
16_53813367	T/A/G	rs17817449	Michailidou, K. et al. (2013)	97	124	34	0	15	20	7	0	142	197	49	0	47	58	18	0
16_53855291	A/T	rs11075995	Garcia- Closas, M. et al. (2013)	11	86	158	0	1	14	27	0	13	147	228	0	4	46	73	0
16_54682064	G/A	rs28539243	Michailidou, K et al. (2017)	56	126	73	0	8	13	21	0	84	185	119	0	26	55	42	0
16_56420987	A/C/G	rs2432539	Michailidou, K et al. (2017)	26	113	108	8	6	12	23	1	51	166	164	7	13	49	59	2
16_80650805	A/G	rs13329835	Michailidou, K. et al. (2013)	126	107	22	0	18	20	4	0	196	158	34	0	62	48	13	0
16_87085237	C/A	rs4496150	Michailidou, K et al. (2017)	145	93	17	0	25	14	3	0	235	134	19	0	70	49	4	0
17_29230521	GT/-	rs146699004	Finucane, H. K. et al. (2015)	NA	NA	NA	NA	NA	NA	NA	NA	NA	NA	NA	NA	NA	NA	NA	NA
17_40836389	C/T	rs72826962	Michailidou, K et al. (2017)	247	8	0	0	40	2	0	0	383	5	0	0	119	4	0	0
17_44252468	G/A	rs2532263	Michailidou, K et al. (2017)	NA	NA	NA	NA	NA	NA	NA	NA	NA	NA	NA	NA	NA	NA	NA	NA
17_53209774	A/C	rs2787486	Darabi, H. et al. (2016)	127	105	22	1	17	22	3	0	185	167	35	1	63	50	9	1
17_77781725	A/G	rs745570	Finucane, H. K. et al. (2015)	64	123	68	0	13	16	13	0	99	174	115	0	33	55	35	0
18_24337424	C/G	rs527616	Michailidou, K. et al. (2013)	24	120	111	0	5	18	19	0	43	161	184	0	7	53	63	0
18_24570667	T/G	rs1436904	Michailidou, K. et al. (2013)	93	123	39	0	17	17	8	0	153	183	51	1	50	52	21	0
18_25401205	T/-	rs36194942	Milne et al. (2017)	NA	NA	NA	NA	NA	NA	NA	NA	NA	NA	NA	NA	NA	NA	NA	NA
18_29977689	T/C	rs117618124	Michailidou, K et al. (2017)	243	11	1	0	37	5	0	0	367	20	1	0	113	9	1	0
18_42399590	A/G	rs6507583	Finucane, H. K. et al. (2015)	217	31	7	0	35	6	1	0	323	59	6	0	95	23	5	0
19_11423703	C/A/G	rs322144	Milne et al. (2017)	56	124	75	0	8	25	9	0	105	172	111	0	29	58	36	0
19_13158277	T/C	rs78269692	Michailidou, K et al. (2017)	229	26	0	0	35	6	1	0	343	44	1	0	110	13	0	0
19_13954571	G/A/C/T	rs2594714	Michailidou, K et al. (2017)	144	81	30	0	20	17	5	0	224	131	33	0	56	51	16	0
19_17401404	C/G	rs67397200	Lawrenson, K. et al. (2016)	125	98	32	0	17	19	6	0	197	152	39	0	61	48	14	0
19_18571141	A/G	rs4808801	Michailidou, K. et al. (2013)	97	127	31	0	15	18	9	0	144	184	60	0	38	65	20	0
19_19545696	G/A/C	rs2965183	Michailidou, K et al. (2017)	107	103	45	0	17	19	6	0	161	164	63	0	51	59	13	0
19_30277729	C/T	rs113701136	Milne et al. (2017)	143	89	23	0	20	17	5	0	185	164	39	0	70	41	12	0
19_44286513	A/G	rs3760982	Michailidou, K. et al. (2013)	57	119	79	0	11	21	10	0	77	192	119	0	28	69	26	0
19_46183033	-/T	rs71338792	Michailidou, K et al. (2017)	NA	NA	NA	NA	NA	NA	NA	NA	NA	NA	NA	NA	NA	NA	NA	NA
20_5948227	G/A	rs16991615	Michailidou, K et al. (2017)	223	31	1	0	36	6	0	0	340	46	2	0	113	10	0	0
20_32588095	T/C/G	rs2284378	Siddiq, A. et al. (2012)	28	102	125	0	4	15	23	0	34	159	195	0	12	57	54	0
20_48945911	A/G	rs6122906	Michailidou, K et al. (2017)	150	79	18	8	25	14	3	0	233	128	19	8	75	37	6	5
21_16520832	G/A	rs2823093	Ghoussaini, M. et al. (2012)	133	104	18	0	20	17	5	0	197	161	30	0	61	49	13	0
22_29121087	A/C/G	rs17879961	Michailidou, K. et al. (2013)	255	0	0	0	42	0	0	0	388	0	0	0	123	0	0	0
22_29621477	C/T	rs132390	Michailidou, K. et al. (2013)	1	17	237	0	0	1	41	0	1	37	350	0	0	13	110	0
22_38568833	C/G/T	rs738321	Michailidou, K et al. (2017)	93	125	37	0	16	17	9	0	141	194	53	0	47	56	20	0
22_39359355		chr22:39359355	Long, J. et al. (2013)	NA	NA	NA	NA	NA	NA	NA	NA	NA	NA	NA	NA	NA	NA	NA	NA
22_40876234	T/C	rs6001930	Michailidou, K. et al. (2013)	208	38	6	3	33	9	0	0	307	73	5	3	103	18	0	2
22_42038786	C/T	rs73161324	Michailidou, K et al. (2017)	234	20	1	0	37	5	0	0	345	42	1	0	111	12	0	0
22_46283297	G/A	rs28512361	Michailidou, K et al. (2017)	NA	NA	NA	NA	NA	NA	NA	NA	NA	NA	NA	NA	NA	NA	NA	NA
