## Supplementary Table 2 for "Variable expression quantitative trait loci analysis of breast cancer risk variants"

### Sheet: Breast
				veQTL		eQTL
rsNumber	snp_id	ensembl_gene_id	hgnc_symbol	statistic	p value	statistic	p value	FDR	beta
rs11814448	10_22315843_A_C_b37	ENSG00000228549.2		50.4995	3.79551e-19	8.07068	2.8327e-14	4.57921e-08	0.150048
rs11814448	10_22315843_A_C_b37	ENSG00000225972.1	MTND1P23	42.1776	1.64624e-16	10.2319	8.67912e-21	7.53624e-14	452.98
rs11814448	10_22315843_A_C_b37	ENSG00000237973.1	MTCO1P12	31.0028	9.38011e-13	7.0128	2.12368e-11	1.08109e-05	178.909
rs11814448	10_22315843_A_C_b37	ENSG00000259187.1		30.0523	2.01358e-12	9.32262	5.86495e-18	3.71338e-11	0.0894504
rs6569648	6_130349119_C_T_b37	ENSG00000198945.3	L3MBTL3	29.6333	2.76555e-12	-6.82825	6.34956e-11	2.59369e-05	-0.914174
rs11814448	10_22315843_A_C_b37	ENSG00000233421.3	LINC01783	29.5954	2.91188e-12	6.8133	6.93308e-11	2.80939e-05	0.0685333
rs4577244	2_29120733_C_T_b37	ENSG00000265550.1		29.4214	3.31742e-12	3.66937	0.000296492	0.461097	0.020877
rs11814448	10_22315843_A_C_b37	ENSG00000132967.9	HMGB1P5	28.9869	4.76744e-12	7.11329	1.16052e-11	6.41265e-06	1.43366
rs11814448	10_22315843_A_C_b37	ENSG00000232177.1	MTND4P24	28.1759	9.22444e-12	9.01455	5.00754e-17	2.71759e-10	0.88523
rs2594714	19_13954571_G_A_b37	ENSG00000225972.1	MTND1P23	27.619	1.42769e-11	6.84879	5.62637e-11	2.36503e-05	263.147
rs2290203	15_91512067_G_A_b37	ENSG00000233870.1		26.426	3.81279e-11	4.48714	1.09659e-05	0.131247	0.0608558
rs3817198	11_1909006_T_C_b37	ENSG00000204936.5	CD177	25.9519	5.64586e-11	4.95054	1.35293e-06	0.0400254	0.413441
rs11814448	10_22315843_A_C_b37	ENSG00000270773.1		24.4918	1.93462e-10	7.82132	1.4169e-13	1.70202e-07	0.104624
rs1011970	9_22062134_G_T_b37	ENSG00000137440.3	FGFBP1	24.4446	1.99748e-10	NA	NA	NA	NA
rs34005590	2_217963060_C_A_b37	ENSG00000167748.6	KLK1	42.0808	4.60232e-10	6.07779	4.45902e-09	0.00064654	0.623623
rs1011970	9_22062134_G_T_b37	ENSG00000267409.1		22.9815	6.8376e-10	3.92566	0.000111558	0.349501	0.0220721
rs11075995	16_53855291_A_T_b37	ENSG00000147465.7	STAR	22.8933	7.31835e-10	-3.16488	0.00174141	0.671939	-0.314336
rs13329835	16_80650805_A_G_b37	ENSG00000223715.1	LINC01208	22.729	8.41061e-10	4.73195	3.70206e-06	0.0724356	0.0663102
rs2594714	19_13954571_G_A_b37	ENSG00000172799.5	ZBTB8OSP2	22.696	8.64891e-10	5.50198	9.19016e-08	0.00633829	0.0907181
rs2594714	19_13954571_G_A_b37	ENSG00000196656.6		22.6475	9.0122e-10	5.82131	1.76228e-08	0.00184937	0.772953
rs11814448	10_22315843_A_C_b37	ENSG00000204666.3		22.6275	9.28669e-10	7.459	1.3938e-12	1.05371e-06	0.138107
rs11075995	16_53855291_A_T_b37	ENSG00000148795.5	CYP17A1	22.5801	9.54232e-10	-3.26529	0.00124454	0.633863	-0.515024
rs117618124	18_29977689_T_C_b37	ENSG00000256609.1		39.731	1.29464e-09	4.40891	1.53695e-05	0.155049	0.361254
rs71557345	6_26680698_G_A_b37	ENSG00000106333.8	PCOLCE	39.3144	1.60794e-09	3.32122	0.00102847	0.612003	22.3304
rs11814448	10_22315843_A_C_b37	ENSG00000237533.1		21.9543	1.64429e-09	6.86658	5.0656e-11	2.1894e-05	0.0636074
rs6828523	4_175846426_C_A_b37	ENSG00000236055.1		39.2425	1.65981e-09	3.05322	0.00250559	0.710434	0.0677405
rs11814448	10_22315843_A_C_b37	ENSG00000241717.1	VWFP1	21.8838	1.74592e-09	7.18095	7.70279e-12	4.42527e-06	0.100485
rs71557345	6_26680698_G_A_b37	ENSG00000198796.6	ALPK2	39.1112	1.75892e-09	4.53527	8.8888e-06	0.117137	0.2051
rs2594714	19_13954571_G_A_b37	ENSG00000232177.1	MTND4P24	21.8123	1.83299e-09	6.86638	5.07166e-11	2.1894e-05	0.565481
rs6815814	4_38816338_A_C_b37	ENSG00000204666.3		21.5812	2.23247e-09	5.67871	3.7152e-08	0.00321404	0.0846908
rs45631563	10_123349324_A_T_b37	ENSG00000166923.6	GREM1	38.3231	2.41718e-09	5.23019	3.55147e-07	0.0169413	11.5094
rs11814448	10_22315843_A_C_b37	ENSG00000225093.1	RPL3P7	21.2403	3.02255e-09	6.46432	5.20326e-10	0.000133333	1.83038
rs4442975	2_217920769_G_T_b37	ENSG00000196355.2		20.8825	4.05957e-09	2.88658	0.00423091	0.761478	0.223883
rs11075995	16_53855291_A_T_b37	ENSG00000203859.5	HSD3B2	20.7935	4.38148e-09	-3.12874	0.00196123	0.684571	-0.127521
rs3817198	11_1909006_T_C_b37	ENSG00000163221.7	S100A12	20.7761	4.44762e-09	4.64808	5.39714e-06	0.08912	2.19052
rs71557345	6_26680698_G_A_b37	ENSG00000182759.3	MAFA	36.7674	4.97971e-09	3.90004	0.000123296	0.359677	0.041186
rs13365225	8_36858483_A_G_b37	ENSG00000233845.1		20.2306	7.10975e-09	2.95346	0.00343815	0.741915	0.050853
rs11814448	10_22315843_A_C_b37	ENSG00000172799.5	ZBTB8OSP2	20.1506	7.69824e-09	7.88576	9.37299e-14	1.27615e-07	0.155109
rs4849887	2_121245122_T_C_b37	ENSG00000270388.1	MTCO3P22	35.6635	8.23491e-09	-5.16983	4.76228e-07	0.0203252	-0.0437701
rs117618124	18_29977689_T_C_b37	ENSG00000075886.10	TUBA3D	35.3554	9.11959e-09	4.9401	1.42068e-06	0.0412094	0.5659
rs2594714	19_13954571_G_A_b37	ENSG00000228549.2		19.7823	1.04682e-08	5.2071	3.97452e-07	0.0181612	0.0819893
rs11814448	10_22315843_A_C_b37	ENSG00000259781.1	HMGB1P6	19.7261	1.1102e-08	3.28248	0.00117403	0.627307	1.0125
rs12479355	2_227226952_A_G_b37	ENSG00000227135.1		19.5836	1.24315e-08	3.28591	0.0011604	0.625825	0.0571771
rs11075995	16_53855291_A_T_b37	ENSG00000160882.7	CYP11B1	19.4391	1.40887e-08	-2.96472	0.0033189	0.738206	-0.278213
rs10816625	9_110837073_A_G_b37	ENSG00000207574.1	MIR661	34.392	1.42627e-08	4.2986	2.45465e-05	0.192719	0.0373289
rs10069690	5_1279790_C_T_b37	ENSG00000237973.1	MTCO1P12	19.3851	1.47635e-08	5.08253	7.24595e-07	0.0269044	118.21
rs2594714	19_13954571_G_A_b37	ENSG00000132967.9	HMGB1P5	19.3418	1.53277e-08	4.74549	3.48164e-06	0.0699684	0.797869
rs4808801	19_18571141_A_G_b37	ENSG00000206192.7	ANKRD20A9P	18.9712	2.11433e-08	4.6859	4.55621e-06	0.0811941	0.0388416
rs13365225	8_36858483_A_G_b37	ENSG00000183628.8	DGCR6	18.9478	2.15783e-08	3.47248	0.00060633	0.548699	1.18226
rs11814448	10_22315843_A_C_b37	ENSG00000198868.3	MTND4LP30	18.9325	2.20747e-08	3.78004	0.000195641	0.412229	0.564712
rs2594714	19_13954571_G_A_b37	ENSG00000270773.1		18.8811	2.28679e-08	4.71251	4.04188e-06	0.0761371	0.0535253
rs1011970	9_22062134_G_T_b37	ENSG00000259342.1		18.8192	2.42441e-08	3.47803	0.000594479	0.546313	0.57306
rs2594714	19_13954571_G_A_b37	ENSG00000250133.2	HOXC-AS2	18.7883	2.47891e-08	4.50937	9.95419e-06	0.124601	0.0751725
rs2594714	19_13954571_G_A_b37	ENSG00000233421.3	LINC01783	18.7601	2.54067e-08	4.54145	8.65119e-06	0.115926	0.0379755
rs11814448	10_22315843_A_C_b37	ENSG00000232573.1	RPL3P4	18.6832	2.74148e-08	6.07401	4.55163e-09	0.00065871	22.0019
rs13329835	16_80650805_A_G_b37	ENSG00000230202.1		18.6538	2.78688e-08	5.19465	4.22229e-07	0.018834	9.75459
rs13329835	16_80650805_A_G_b37	ENSG00000254052.1	IGHVIII-67-4	18.6418	2.81633e-08	5.07247	7.6026e-07	0.0278489	0.0237683
rs71557345	6_26680698_G_A_b37	ENSG00000269657.1		32.791	2.98021e-08	4.35508	1.93368e-05	0.173373	0.284512
rs6122906	20_48945911_A_G_b37	ENSG00000213959.2		18.6153	2.99165e-08	NA	NA	NA	NA
rs6596100	5_132407058_C_T_b37	ENSG00000222040.3		18.5591	3.02662e-08	NA	NA	NA	NA
rs7297051	12_28174817_C_T_b37	ENSG00000253631.1	IGLV7-35	18.4129	3.43809e-08	3.42401	0.000719666	0.570933	0.0350815
rs132390	22_29621477_C_T_b37	ENSG00000273179.1		32.3355	3.58264e-08	-4.16862	4.21156e-05	0.242707	-5.71457
rs9348512	6_10456706_C_A_b37	ENSG00000242163.1		18.3004	3.79295e-08	NA	NA	NA	NA
rs6596100	5_132407058_C_T_b37	ENSG00000199480.1	RNA5SP389	18.2376	4.00665e-08	3.36553	0.000882702	0.595057	0.0193927
rs71557345	6_26680698_G_A_b37	ENSG00000164692.13	COL1A2	32.0732	4.13007e-08	4.01269	7.91121e-05	0.311115	146.125
rs13329835	16_80650805_A_G_b37	ENSG00000196656.6		18.1913	4.17221e-08	4.8477	2.18173e-06	0.0533515	0.707769
rs117618124	18_29977689_T_C_b37	ENSG00000130202.5	NECTIN2	31.8779	4.41484e-08	3.23429	0.00138173	0.646587	10.2447
rs71557345	6_26680698_G_A_b37	ENSG00000174429.3	ABRA	31.8767	4.51664e-08	3.9512	0.000100918	0.337694	0.140718
rs71557345	6_26680698_G_A_b37	ENSG00000104369.4	JPH1	31.7883	4.70244e-08	3.88788	0.000129267	0.365092	0.571313
rs117618124	18_29977689_T_C_b37	ENSG00000152086.7	TUBA3E	31.7395	4.7032e-08	4.92948	1.49295e-06	0.0423123	0.596702

### Sheet: Lung
				veQTL		eQTL
rsNumber	snp_id	ensembl_gene_id	hgnc_symbol	statistic	p.value	statistic	p value	FDR	beta
rs11814448	10_22315843_A_C_b37	ENSG00000241717.1	VWFP1	48.0704	2.47922e-19	9.34408	7.55958e-19	2.20753e-12	0.154989
rs11814448	10_22315843_A_C_b37	ENSG00000225972.1	MTND1P23	47.3922	4.26158e-19	9.58261	1.18614e-19	3.96364e-13	243.422
rs6815814	4_38816338_A_C_b37	ENSG00000225972.1	MTND1P23	43.4813	9.41811e-18	7.8993	2.95132e-14	2.74896e-08	150.421
rs11814448	10_22315843_A_C_b37	ENSG00000228549.2		38.767	4.8083e-16	6.88642	2.33089e-11	6.84384e-06	0.124904
rs11814448	10_22315843_A_C_b37	ENSG00000178084.1	HTR3C	38.1895	7.77016e-16	8.43629	6.64603e-16	8.97599e-10	3.52489
rs11814448	10_22315843_A_C_b37	ENSG00000232573.1	RPL3P4	37.9099	9.8077e-16	7.93427	2.31731e-14	2.18352e-08	13.4763
rs11814448	10_22315843_A_C_b37	ENSG00000198794.7	SCAMP5	36.0796	4.53568e-15	7.71724	1.02713e-13	8.10055e-08	0.721697
rs6815814	4_38816338_A_C_b37	ENSG00000232177.1	MTND4P24	33.8748	2.80872e-14	6.67968	8.37506e-11	1.95723e-05	0.539107
rs11814448	10_22315843_A_C_b37	ENSG00000237973.1	MTCO1P12	33.89	2.87976e-14	8.10976	6.80946e-15	7.33293e-09	202.153
rs11814448	10_22315843_A_C_b37	ENSG00000225093.1	RPL3P7	33.89	2.87977e-14	7.44178	6.51768e-13	3.8802e-07	0.989202
rs2594714	19_13954571_G_A_b37	ENSG00000241717.1	VWFP1	31.1278	2.9457e-13	7.63428	1.80084e-13	1.30295e-07	0.103079
rs11780156	8_129194641_C_T_b37	ENSG00000210191.1	MT-TL2	30.2968	6.03188e-13	4.03303	6.63775e-05	0.305223	3.03259
rs2594714	19_13954571_G_A_b37	ENSG00000225972.1	MTND1P23	29.719	9.94328e-13	7.53774	3.44282e-13	2.26359e-07	156.868
rs13267382	8_117209548_A_G_b37	ENSG00000241717.1	VWFP1	29.0232	1.81848e-12	-6.429	3.79592e-10	6.59381e-05	-0.0771878
rs11814448	10_22315843_A_C_b37	ENSG00000259187.1		27.4779	7.18128e-12	7.5418	3.35057e-13	2.22551e-07	0.056837
rs13267382	8_117209548_A_G_b37	ENSG00000225972.1	MTND1P23	27.3093	8.11019e-12	-6.45564	3.23953e-10	5.8499e-05	-119.218
rs6815814	4_38816338_A_C_b37	ENSG00000259781.1	HMGB1P6	26.7792	1.29101e-11	NA	NA	NA	NA
rs10069690	5_1279790_C_T_b37	ENSG00000237973.1	MTCO1P12	26.6332	1.46757e-11	5.61167	3.83093e-08	0.0026471	117.436
rs11814448	10_22315843_A_C_b37	ENSG00000237533.1		26.4965	1.69549e-11	7.2817	1.86573e-12	8.61474e-07	0.0409686
rs11814448	10_22315843_A_C_b37	ENSG00000132967.9	HMGB1P5	26.3304	1.9616e-11	5.36144	1.42441e-07	0.00709554	0.801539
rs11117758	1_217220574_G_A_b37	ENSG00000225840.1		25.9585	2.65706e-11	4.06847	5.74026e-05	0.2879	0.0556033
rs11814448	10_22315843_A_C_b37	ENSG00000196656.6		25.7153	3.36883e-11	8.74484	6.97424e-17	1.28444e-10	0.786223
rs13294895	9_110837176_C_T_b37	ENSG00000152592.9	DMP1	25.3853	4.42231e-11	3.52687	0.000471084	0.534611	0.017648
rs11814448	10_22315843_A_C_b37	ENSG00000172799.5	ZBTB8OSP2	25.1106	5.7418e-11	8.12453	6.13746e-15	6.69468e-09	0.150174
rs11814448	10_22315843_A_C_b37	ENSG00000260581.1		25.0173	6.23522e-11	6.51812	2.22928e-10	4.28078e-05	0.124368
rs11814448	10_22315843_A_C_b37	ENSG00000206561.8	COLQ	25.0047	6.30495e-11	6.39594	4.61812e-10	7.75602e-05	1.16655
rs1011970	9_22062134_G_T_b37	ENSG00000116031.7	CD207	24.6509	8.43932e-11	3.39603	0.000754712	0.587538	0.753267
rs11552449	1_114448389_C_T_b37	ENSG00000128510.6	CPA4	24.3937	1.06019e-10	3.97607	8.36478e-05	0.331668	0.858504
rs13329835	16_80650805_A_G_b37	ENSG00000230202.1		24.3617	1.09071e-10	3.78632	0.000177238	0.419547	3.15578
rs2594714	19_13954571_G_A_b37	ENSG00000178084.1	HTR3C	24.3569	1.09537e-10	5.11016	5.07321e-07	0.0183223	1.77359
rs11552449	1_114448389_C_T_b37	ENSG00000154736.5	ADAMTS5	24.1946	1.26522e-10	3.29396	0.00107912	0.627726	0.242725
rs13294895	9_110837176_C_T_b37	ENSG00000222078.1	RN7SKP110	24.1667	1.30134e-10	3.67632	0.000270122	0.470237	0.0396947
rs13267382	8_117209548_A_G_b37	ENSG00000226278.1	PSPHP1	23.6323	2.0863e-10	-5.95877	5.73092e-09	0.000585075	-0.491075
rs11814448	10_22315843_A_C_b37	ENSG00000227939.1	RPL3P2	23.5249	2.34091e-10	5.92392	6.96347e-09	0.000683565	0.327917
rs17156577	7_28356889_T_C_b37	ENSG00000224690.2	UBE2D3P3	23.2517	2.92897e-10	3.24468	0.00127837	0.646623	0.048914
rs6815814	4_38816338_A_C_b37	ENSG00000241717.1	VWFP1	23.1445	3.22316e-10	6.30112	8.06804e-10	0.000120072	0.0800282
rs11780156	8_129194641_C_T_b37	ENSG00000207870.1	MIR221	22.9578	3.80809e-10	4.17266	3.72249e-05	0.241997	1.78822
rs13267382	8_117209548_A_G_b37	ENSG00000172799.5	ZBTB8OSP2	22.8285	4.27456e-10	-5.27725	2.19199e-07	0.00985723	-0.0701141
rs11814448	10_22315843_A_C_b37	ENSG00000230202.1		22.2243	7.47157e-10	5.69466	2.45235e-08	0.00187124	5.87547
rs999737	14_69034682_C_T_b37	ENSG00000139648.6	KRT71	22.0635	8.48039e-10	3.6466	0.000302173	0.484033	0.0167778
rs13294895	9_110837176_C_T_b37	ENSG00000230491.1		21.9747	9.21012e-10	4.32884	1.91239e-05	0.180035	0.100809
rs7297051	12_28174817_C_T_b37	ENSG00000229647.1	MYOSLID	21.6909	1.18827e-09	2.75242	0.00619489	0.793258	0.0439407
rs2236007	14_37132769_G_A_b37	ENSG00000222100.1	<NA>	21.5985	1.28759e-09	3.68898	0.000257476	0.464136	0.0164411
rs11814448	10_22315843_A_C_b37	ENSG00000259781.1	HMGB1P6	21.2614	1.77228e-09	NA	NA	NA	NA
rs11780156	8_129194641_C_T_b37	ENSG00000202382.1		21.1349	1.95433e-09	NA	NA	NA	NA
rs10069690	5_1279790_C_T_b37	ENSG00000225972.1	MTND1P23	21.0676	2.07655e-09	5.34854	1.52222e-07	0.00745107	117.714
rs17156577	7_28356889_T_C_b37	ENSG00000196656.6		21.0459	2.11769e-09	4.93877	1.1728e-06	0.0332997	0.464248
rs6597981	11_803017_A_G_b37	ENSG00000177236.3		20.9608	2.28656e-09	11.1035	4.79013e-25	5.97179e-18	0.983789
rs2594714	19_13954571_G_A_b37	ENSG00000254052.1	IGHVIII-67-4	20.9539	2.30077e-09	5.79595	1.4129e-08	0.00122127	0.057248
rs74911261	11_108357137_G_A_b37	ENSG00000206727.1	SNORD116-9	37.4035	2.35591e-09	6.08591	2.7947e-09	0.00032869	0.0547123
rs17156577	7_28356889_T_C_b37	ENSG00000223070.1		20.9053	2.40383e-09	3.97556	8.38199e-05	0.331977	0.012109
rs11814448	10_22315843_A_C_b37	ENSG00000261701.2	HPR	20.8761	2.50687e-09	4.85188	1.77774e-06	0.0446348	1.31476
rs11814448	10_22315843_A_C_b37	ENSG00000254052.1	IGHVIII-67-4	20.8191	2.63895e-09	5.40202	1.15494e-07	0.00606155	0.0680131
rs11780156	8_129194641_C_T_b37	ENSG00000270071.1		20.6918	2.91476e-09	3.81413	0.000159068	0.40623	0.0360581
rs6815814	4_38816338_A_C_b37	ENSG00000132967.9	HMGB1P5	20.6775	2.95252e-09	NA	NA	NA	NA
rs4784227	16_52599188_C_T_b37	ENSG00000225217.1	HSPA7	20.571	3.2507e-09	3.44797	0.000627018	0.56683	6.96896
rs2594714	19_13954571_G_A_b37	ENSG00000259781.1	HMGB1P6	20.3988	3.79823e-09	NA	NA	NA	NA
rs17156577	7_28356889_T_C_b37	ENSG00000228549.2		20.3525	3.96074e-09	4.18988	3.4623e-05	0.234735	0.0775677
rs10941679	5_44706498_A_G_b37	ENSG00000111536.4	IL26	20.2643	4.3211e-09	3.86267	0.000131499	0.384817	0.0339168
rs11814448	10_22315843_A_C_b37	ENSG00000272824.1		20.1661	4.75712e-09	5.76926	1.63509e-08	0.0013759	0.225647
rs11814448	10_22315843_A_C_b37	ENSG00000233368.2		20.0207	5.4257e-09	5.91663	7.2523e-09	0.000708698	0.0806545
rs11780156	8_129194641_C_T_b37	ENSG00000113327.10	GABRG2	19.9095	5.91449e-09	3.38134	0.000795014	0.593875	0.0165493
rs1011970	9_22062134_G_T_b37	ENSG00000207442.1	SNORD116-6	19.8854	6.04541e-09	4.55979	6.88488e-06	0.104327	0.0162935
rs4784227	16_52599188_C_T_b37	ENSG00000152049.5	KCNE4	19.7772	6.66819e-09	3.13475	0.00185159	0.684777	0.62801
rs2236007	14_37132769_G_A_b37	ENSG00000260507.1		19.704	7.12637e-09	3.95833	8.98483e-05	0.340188	0.0389482
rs7707921	5_81538046_T_A_b37	ENSG00000211782.2	TRAV8-1	19.5877	7.93721e-09	-3.69481	0.000251836	0.461519	-0.0765995
rs28539243	16_54682064_G_A_b37	ENSG00000226278.1	PSPHP1	19.5591	8.12772e-09	4.78816	2.40263e-06	0.0545827	0.414862
rs2588809	14_68660428_T_C_b37	ENSG00000265676.1		19.495	8.65335e-09	-3.13069	0.00187676	0.686339	-0.01432
rs17156577	7_28356889_T_C_b37	ENSG00000167619.7	TMEM145	19.4253	9.17764e-09	3.13634	0.00184187	0.684452	0.121084
rs13329835	16_80650805_A_G_b37	ENSG00000230869.1	AGAP10P	19.4042	9.35545e-09	4.20756	3.2134e-05	0.226955	0.0437385
rs17156577	7_28356889_T_C_b37	ENSG00000254052.1	IGHVIII-67-4	19.3888	9.48678e-09	3.05031	0.00244388	0.712487	0.0387639
rs72755295	1_242034263_A_G_b37	ENSG00000201635.1		33.8895	1.22818e-08	6.09942	2.58752e-09	0.000309572	0.0660441
rs74911261	11_108357137_G_A_b37	ENSG00000130383.6	FUT5	33.7565	1.30782e-08	5.755	1.76743e-08	0.0014652	0.0729409
rs117618124	18_29977689_T_C_b37	ENSG00000162493.12	PDPN	33.7182	1.33414e-08	5.51826	6.28961e-08	0.00384154	10.3081
rs7707921	5_81538046_T_A_b37	ENSG00000238612.1		18.9309	1.44183e-08	-3.60004	0.000359636	0.504298	-0.0217741
rs6815814	4_38816338_A_C_b37	ENSG00000237973.1	MTCO1P12	18.8954	1.48609e-08	5.63226	3.43132e-08	0.00242674	106.026
rs6815814	4_38816338_A_C_b37	ENSG00000204894.4		18.874	1.51531e-08	5.53206	5.84797e-08	0.00364091	0.138007
rs7297051	12_28174817_C_T_b37	ENSG00000264201.1	MIR4701	18.8433	1.56152e-08	3.5493	0.000433884	0.525818	0.0178049
rs72755295	1_242034263_A_G_b37	ENSG00000199291.1		33.3326	1.59821e-08	5.78667	1.48662e-08	0.00127412	0.0832515
rs17156577	7_28356889_T_C_b37	ENSG00000178084.1	HTR3C	18.7372	1.71631e-08	5.28296	2.12922e-07	0.009619	2.28482
rs941764	14_91841069_A_G_b37	ENSG00000225972.1	MTND1P23	18.6288	1.89462e-08	4.72491	3.22963e-06	0.0658841	95.7224
rs13267382	8_117209548_A_G_b37	ENSG00000237533.1		18.6209	1.90842e-08	-4.77063	2.60881e-06	0.057564	-0.0191317
rs11814448	10_22315843_A_C_b37	ENSG00000238137.2	ARPC3P2	18.5325	2.09457e-08	5.62759	3.51817e-08	0.00247693	0.0213623
rs10069690	5_1279790_C_T_b37	ENSG00000237533.1		18.5111	2.10934e-08	5.38157	1.28389e-07	0.00654543	0.0251344
rs11814448	10_22315843_A_C_b37	ENSG00000232177.1	MTND4P24	18.4677	2.22187e-08	6.76537	4.9465e-11	1.28268e-05	0.750912
rs11814448	10_22315843_A_C_b37	ENSG00000241278.1	ENPP7P4	18.4592	2.23923e-08	4.03361	6.62203e-05	0.304964	0.095627
rs117618124	18_29977689_T_C_b37	ENSG00000166923.6	GREM1	32.5851	2.28137e-08	5.38826	1.2402e-07	0.00638498	10.4678
rs10069690	5_1279790_C_T_b37	ENSG00000238533.1		18.3551	2.43216e-08	4.07895	5.49784e-05	0.283452	0.0206687
rs11780156	8_129194641_C_T_b37	ENSG00000152954.7	NRSN1	18.3153	2.52214e-08	3.39564	0.000755755	0.587654	0.013267
rs999737	14_69034682_C_T_b37	ENSG00000212899.1	KRTAP3-3	18.2427	2.6949e-08	3.41173	0.000713764	0.581433	0.0246287
rs12422552	12_14413931_G_C_b37	ENSG00000202141.1		18.2219	2.74672e-08	3.62974	0.000321904	0.491845	0.0278552
rs71557345	6_26680698_G_A_b37	ENSG00000269468.1		32.053	2.97695e-08	5.32665	1.70329e-07	0.00812633	0.0628963
rs6815814	4_38816338_A_C_b37	ENSG00000226278.1	PSPHP1	18.0866	3.10801e-08	6.52291	2.16617e-10	4.17691e-05	0.562894
rs11780156	8_129194641_C_T_b37	ENSG00000161082.8	CELF5	18.023	3.29418e-08	3.11461	0.00197943	0.691603	0.0135817
rs11780156	8_129194641_C_T_b37	ENSG00000202190.1		18.0142	3.32082e-08	2.76321	0.00599758	0.790914	0.0135257
rs11814448	10_22315843_A_C_b37	ENSG00000230869.1	AGAP10P	17.9418	3.59014e-08	5.73149	2.00868e-08	0.00162367	0.0740265
rs11780156	8_129194641_C_T_b37	ENSG00000167654.13	ATCAY	17.9121	3.64585e-08	3.20242	0.00147584	0.662114	0.0188026
rs2594714	19_13954571_G_A_b37	ENSG00000232573.1	RPL3P4	17.876	3.76817e-08	4.7382	3.03586e-06	0.0634005	6.65431
rs999737	14_69034682_C_T_b37	ENSG00000221880.2	KRTAP1-3	17.8673	3.79853e-08	3.05628	0.00239686	0.710435	0.0178334
rs117618124	18_29977689_T_C_b37	ENSG00000047457.9	CP	31.3643	4.07532e-08	3.9252	0.000102607	0.355944	4.41587
rs7707921	5_81538046_T_A_b37	ENSG00000267406.1		17.7566	4.21133e-08	-3.16442	0.0016771	0.675344	-0.0130853
rs999737	14_69034682_C_T_b37	ENSG00000131737.5	KRT34	17.7236	4.33231e-08	2.88957	0.00407539	0.759159	0.0142883
rs11814448	10_22315843_A_C_b37	ENSG00000243289.1	AGAP13P	17.732	4.3489e-08	6.08575	2.79713e-09	0.000328857	0.0742911
rs17529111	6_82128386_T_C_b37	ENSG00000121742.11	GJB6	17.717	4.40036e-08	NA	NA	NA	NA
rs11780156	8_129194641_C_T_b37	ENSG00000223027.1		17.688	4.47585e-08	2.69094	0.00743471	0.807178	0.0206508
rs11780156	8_129194641_C_T_b37	ENSG00000222691.1	RNU6-733P	17.6528	4.62263e-08	3.55104	0.000431111	0.525085	0.0439287
rs7707921	5_81538046_T_A_b37	ENSG00000259389.2	H3F3AP1	17.64	4.6861e-08	-5.03006	7.52713e-07	0.0244081	-0.0171249
rs11814448	10_22315843_A_C_b37	ENSG00000253239.1	IGLVI-70	17.6256	4.7934e-08	4.06807	5.74983e-05	0.288092	1.24087
rs11814448	10_22315843_A_C_b37	ENSG00000253228.1	NRBF2P4	17.595	4.92934e-08	6.18609	1.57389e-09	0.000209888	0.0190892

### Sheet: Ovary
				veQTL		eQTL
rsNumber	snp_id	ensembl_gene_id	hgnc_symbol	statistic	p.value	statistic	pvalue	FDR	beta
rs11814448	10_22315843_A_C_b37	ENSG00000232177.1	MTND4P24	65.6156	7.44027e-13	9.06132	2.7692e-15	9.25949e-08	0.881866
rs12710696	2_19320803_T_C_b37	ENSG00000237073.1		30.2037	2.37475e-11	-4.23316	4.5126e-05	0.44152	-0.0295924
rs1830298	2_202181247_C_T_b37	ENSG00000242371.1	IGKV1-39	25.988	4.19575e-10	-4.91565	2.81141e-06	0.170692	-1.84936
rs13294895	9_110837176_C_T_b37	ENSG00000249650.1		42.9224	1.4591e-09	3.81035	0.000219579	0.609343	0.0470219
rs1830298	2_202181247_C_T_b37	ENSG00000137078.4	SIT1	23.4488	2.53435e-09	-4.13232	6.64772e-05	0.483321	-0.0887075
rs11814448	10_22315843_A_C_b37	ENSG00000259781.1	HMGB1P6	38.7783	8.51293e-09	NA	NA	NA	NA
rs11814448	10_22315843_A_C_b37	ENSG00000272824.1		38.3346	1.00811e-08	NA	NA	NA	NA
rs11814448	10_22315843_A_C_b37	ENSG00000099365.5	STX1B	36.8658	1.77108e-08	4.62171	9.59229e-06	0.277395	1.07566
rs6597981	11_803017_A_G_b37	ENSG00000177236.3	NA	19.5882	4.34671e-08	7.98475	9.19366e-13	2.82678e-06	1.53773
