## Supplementary Table 3 for "Variable expression quantitative trait loci analysis of breast cancer risk variants"

### Sheet: Sheet1
gwas central Study Identifier	Study name	rsNumber	Chromosome	Start	p value	-log.p.value	Annotation name
HGVST1616	GWAS of Breast cancer	rs616488	1	10566215	2e-10	9.699	Breast Neoplasms
HGVST1622	GWAS of Breast cancer	rs616488	1	10566215	1e-08	8	Breast Neoplasms
HGVST2054	GWAS of Breast cancer	rs616488	1	10566215	5e-20	19.301	Breast Neoplasms
HGVST2403	GWAS of Breast cancer	rs616488	1	10566215	4e-18	17.398	Breast Neoplasms
HGVST2746	GWAS of Breast cancer	rs616488	1	10566215	4e-11	10.398	Breast Neoplasms
HGVST2054	GWAS of Breast cancer	rs2992756	1	18807339	2e-15	14.699	Breast Neoplasms
HGVST2054	GWAS of Breast cancer	rs4233486	1	41380440	9e-09	8.046	Breast Neoplasms
HGVST2054	GWAS of Breast cancer	rs79724016	1	42137311	4e-08	7.398	Breast Neoplasms
HGVST2054	GWAS of Breast cancer	rs1707302	1	46600917	3e-08	7.523	Breast Neoplasms
HGVST2054	GWAS of Breast cancer	rs140850326	1	50846033	4e-08	7.398	Breast Neoplasms
HGVST2054	GWAS of Breast cancer	rs17426269	1	88156923	2e-08	7.699	Breast Neoplasms
HGVST1616	GWAS of Breast cancer	rs11552449	1	114448389	2e-08	7.699	Breast Neoplasms
HGVST2054	GWAS of Breast cancer	rs11552449	1	114448389	5e-11	10.301	Breast Neoplasms
HGVST2746	GWAS of Breast cancer	rs11552449	1	114448389	3e-09	8.523	Breast Neoplasms
HGVST3483	GWAS of Longevity	rs11552449	1	114448389	6e-06	5.222	Longevity
HGVST2054	GWAS of Breast cancer	rs7529522	1	118230221	2e-10	9.699	Breast Neoplasms
HGVST155	GWAS of breast cancer	rs11249433	1	121280613	7e-10	9.1549	Breast Neoplasms
HGVST1616	GWAS of Breast cancer	rs11249433	1	121280613	2e-26	25.699	Breast Neoplasms
HGVST2054	GWAS of Breast cancer	rs11249433	1	121280613	2e-52	51.699	Breast Neoplasms
HGVST2746	GWAS of Breast cancer	rs11249433	1	121280613	3e-27	26.523	Breast Neoplasms
HGVST2054	GWAS of Breast cancer	rs12405132	1	145644984	6e-10	9.222	Breast Neoplasms
HGVST2746	GWAS of Breast cancer	rs12405132	1	145644984	8e-09	8.097	Breast Neoplasms
HGVST2054	GWAS of Breast cancer	rs12048493	1	149927034	9e-14	13.046	Breast Neoplasms
HGVST2746	GWAS of Breast cancer	rs12048493	1	149927034	1e-09	9	Breast Neoplasms
HGVST3399	GWAS of Heel bone mineral density	rs12048493	1	149927034	1e-17	17	Bone Density
HGVST2054	GWAS of Breast cancer	rs4971059	1	155148781	5e-11	10.301	Breast Neoplasms
HGVST2054	GWAS of Breast cancer	rs35383942	1	201437832	4e-13	12.398	Breast Neoplasms
HGVST3598	GWAS of Male-pattern baldness	rs35383942	1	201437832	2e-15	14.699	Alopecia
HGVST1622	GWAS of Breast cancer	rs6678914	1	202187176	1e-08	8	Breast Neoplasms
HGVST2403	GWAS of Breast cancer	rs6678914	1	202187176	3e-12	11.523	Breast Neoplasms
HGVST2447	GWAS of Breast cancer	rs4951011	1	203766331	9e-09	8.046	Breast Neoplasms
HGVST1622	GWAS of Breast cancer	rs4245739	1	204518842	2e-12	11.699	Breast Neoplasms
HGVST1690	GWAS of Prostate cancer	rs4245739	1	204518842	2e-11	10.699	Prostatic Neoplasms
HGVST2285	GWAS of Prostate cancer	rs4245739	1	204518842	3e-24	23.523	Prostatic Neoplasms
HGVST2318	GWAS of Breast cancer	rs4245739	1	204518842	4e-06	5.398	Triple Negative Breast Neoplasms
HGVST2403	GWAS of Breast cancer	rs4245739	1	204518842	3e-23	22.523	Breast Neoplasms
HGVST3137	GWAS of Breast cancer	rs4245739	1	204518842	6e-15	14.222	Breast Neoplasms
HGVST3137	GWAS of Breast cancer	rs4245739	1	204518842	8e-18	17.097	Breast Neoplasms
HGVST3563	GWAS of Smoking behaviour	rs4245739	1	204518842	2e-09	8.699	Blood Pressure
HGVST3775	GWAS of Blood pressure	rs4245739	1	204518842	1e-06	6	Blood Pressure
HGVST3775	GWAS of Blood pressure	rs4245739	1	204518842	5e-09	8.301	Blood Pressure
HGVST2054	GWAS of Breast cancer	rs11117758	1	217220574	4e-09	8.398	Breast Neoplasms
HGVST2054	GWAS of Breast cancer	rs72755295	1	242034263	2e-14	13.699	Breast Neoplasms
HGVST2746	GWAS of Breast cancer	rs72755295	1	242034263	2e-08	7.699	Breast Neoplasms
HGVST3468	GWAS of Various traits	rs72755295	1	242034263	5e-13	12.301	Erythrocyte Indices
HGVST3468	GWAS of Various traits	rs72755295	1	242034263	2e-10	9.699	Eosinophils
HGVST2054	GWAS of Breast cancer	rs113577745	2	10135681	4e-10	9.398	Breast Neoplasms
HGVST1622	GWAS of Breast cancer	rs12710696	2	19320803	5e-08	7.301	Breast Neoplasms
HGVST2054	GWAS of Breast cancer	rs12710696	2	19320803	1e-08	8	Breast Neoplasms
HGVST2403	GWAS of Breast cancer	rs12710696	2	19320803	7e-08	7.155	Breast Neoplasms
HGVST2746	GWAS of Breast cancer	rs12710696	2	19320803	4e-07	6.398	Breast Neoplasms
HGVST3137	GWAS of Breast cancer	rs12710696	2	19320803	2e-08	7.699	Breast Neoplasms
HGVST3137	GWAS of Breast cancer	rs12710696	2	19320803	2e-06	5.699	Breast Neoplasms
HGVST2403	GWAS of Breast cancer	rs200648189	2	24739694	3e-07	6.523	Breast Neoplasms
HGVST2403	GWAS of Breast cancer	rs200648189	2	24739694	1e-08	8	Breast Neoplasms
HGVST2054	GWAS of Breast cancer	rs6725517	2	25129473	3e-12	11.523	Breast Neoplasms
HGVST2403	GWAS of Breast cancer	rs4577244	2	29120733	2e-09	8.699	Breast Neoplasms
HGVST2054	GWAS of Breast cancer	rs71801447	2	111925738	4e-08	7.398	Breast Neoplasms
HGVST1353	GWAS of Breast size	rs4849887	2	121245122	3e-11	10.523	Breast Neoplasms
HGVST1353	GWAS of Breast size	rs4849887	2	121245122	3e-11	10.523	Breast
HGVST1616	GWAS of Breast cancer	rs4849887	2	121245122	4e-11	10.398	Breast Neoplasms
HGVST2054	GWAS of Breast cancer	rs4849887	2	121245122	7e-20	19.155	Breast Neoplasms
HGVST2403	GWAS of Breast cancer	rs4849887	2	121245122	4e-09	8.398	Breast Neoplasms
HGVST2746	GWAS of Breast cancer	rs4849887	2	121245122	2e-11	10.699	Breast Neoplasms
HGVST1616	GWAS of Breast cancer	rs2016394	2	172972971	1e-08	8	Breast Neoplasms
HGVST2054	GWAS of Breast cancer	rs2016394	2	172972971	6e-12	11.222	Breast Neoplasms
HGVST2746	GWAS of Breast cancer	rs2016394	2	172972971	8e-06	5.097	Breast Neoplasms
HGVST1616	GWAS of Breast cancer	rs1550623	2	174212894	3e-08	7.523	Breast Neoplasms
HGVST2054	GWAS of Breast cancer	rs1550623	2	174212894	5e-10	9.301	Breast Neoplasms
HGVST2746	GWAS of Breast cancer	rs1550623	2	174212894	1e-06	6	Breast Neoplasms
HGVST2054	GWAS of Breast cancer	rs1830298	2	202181247	2e-16	15.699	Breast Neoplasms
HGVST2403	GWAS of Breast cancer	rs1830298	2	202181247	7e-07	6.155	Breast Neoplasms
HGVST2054	GWAS of Breast cancer	rs4442975	2	217920769	1e-95	95	Breast Neoplasms
HGVST2403	GWAS of Breast cancer	rs4442975	2	217920769	3e-06	5.523	Breast Neoplasms
HGVST2054	GWAS of Breast cancer	rs34005590	2	217963060	3e-41	40.523	Breast Neoplasms
HGVST1616	GWAS of Breast cancer	rs16857609	2	218296508	1e-15	15	Breast Neoplasms
HGVST2054	GWAS of Breast cancer	rs16857609	2	218296508	2e-25	24.699	Breast Neoplasms
HGVST2403	GWAS of Breast cancer	rs16857609	2	218296508	2e-08	7.699	Breast Neoplasms
HGVST2746	GWAS of Breast cancer	rs16857609	2	218296508	1e-17	17	Breast Neoplasms
HGVST3137	GWAS of Breast cancer	rs16857609	2	218296508	7e-06	5.155	Breast Neoplasms
HGVST2054	GWAS of Breast cancer	rs12479355	2	227226952	2e-08	7.699	Breast Neoplasms
HGVST1616	GWAS of Breast cancer	rs6762644	3	4742276	2e-12	11.699	Breast Neoplasms
HGVST2054	GWAS of Breast cancer	rs6762644	3	4742276	4e-18	17.398	Breast Neoplasms
HGVST2746	GWAS of Breast cancer	rs6762644	3	4742276	9e-12	11.046	Breast Neoplasms
HGVST532	GWAS of breast cancer	rs4973768	3	27416013	6e-07	6.22185	Breast Neoplasms
HGVST718	GWAS of breast cancer	rs4973768	3	27416013	2e-08	7.69897	Breast Neoplasms
HGVST1616	GWAS of Breast cancer	rs4973768	3	27416013	2e-30	29.699	Breast Neoplasms
HGVST2054	GWAS of Breast cancer	rs4973768	3	27416013	5e-57	56.301	Breast Neoplasms
HGVST2096	GWAS of Breast cancer	rs4973768	3	27416013	4e-23	22.398	Breast Neoplasms
HGVST2746	GWAS of Breast cancer	rs4973768	3	27416013	3e-30	29.523	Breast Neoplasms
HGVST1616	GWAS of Breast cancer	rs12493607	3	30682939	2e-08	7.699	Breast Neoplasms
HGVST2054	GWAS of Breast cancer	rs12493607	3	30682939	7e-14	13.155	Breast Neoplasms
HGVST2746	GWAS of Breast cancer	rs12493607	3	30682939	1e-08	8	Breast Neoplasms
HGVST2054	GWAS of Breast cancer	rs6796502	3	46866866	6e-15	14.222	Breast Neoplasms
HGVST2746	GWAS of Breast cancer	rs6796502	3	46866866	2e-08	7.699	Breast Neoplasms
HGVST2054	GWAS of Breast cancer	rs1053338	3	63967900	5e-11	10.301	Breast Neoplasms
HGVST2746	GWAS of Breast cancer	rs1053338	3	63967900	9e-09	8.046	Breast Neoplasms
HGVST2054	GWAS of Breast cancer	rs6805189	3	71532113	5e-08	7.301	Breast Neoplasms
HGVST2054	GWAS of Breast cancer	rs13066793	3	87037543	1e-09	9	Breast Neoplasms
HGVST2054	GWAS of Breast cancer	rs9833888	3	99723580	5e-10	9.301	Breast Neoplasms
HGVST2054	GWAS of Breast cancer	rs34207738	3	141112871	3e-15	14.523	Breast Neoplasms
HGVST2054	GWAS of Breast cancer	rs58058861	3	172285237	2e-10	9.699	Breast Neoplasms
HGVST2054	GWAS of Breast cancer	rs6815814	4	38816338	6e-13	12.222	Breast Neoplasms
HGVST2054	GWAS of Breast cancer	rs10022462	4	89243818	2e-09	8.699	Breast Neoplasms
HGVST2355	GWAS of Blood metabolites	rs10022462	4	89243818	5e-11	10.301	Blood
HGVST1616	GWAS of Breast cancer	rs9790517	4	106084778	4e-08	7.398	Breast Neoplasms
HGVST2054	GWAS of Breast cancer	rs9790517	4	106084778	5e-11	10.301	Breast Neoplasms
HGVST2746	GWAS of Breast cancer	rs9790517	4	106084778	1e-09	9	Breast Neoplasms
HGVST2054	GWAS of Breast cancer	rs77528541	4	126843504	1e-09	9	Breast Neoplasms
HGVST1616	GWAS of Breast cancer	rs6828523	4	175846426	4e-16	15.398	Breast Neoplasms
HGVST2054	GWAS of Breast cancer	rs6828523	4	175846426	2e-25	24.699	Breast Neoplasms
HGVST2746	GWAS of Breast cancer	rs6828523	4	175846426	1e-15	15	Breast Neoplasms
HGVST2054	GWAS of Breast cancer	rs116095464	5	345109	4e-09	8.398	Breast Neoplasms
HGVST4003	GWAS of Autoimmune diseases and non-Hodgkin lymphoma subtypes	rs10069690	5	1279790	5e-09	8.301	Lupus Erythematosus, Systemic
HGVST4003	GWAS of Autoimmune diseases and non-Hodgkin lymphoma subtypes	rs10069690	5	1279790	5e-09	8.301	Leukemia, Lymphocytic, Chronic, B-Cell
HGVST935	GWAS of breast cancer	rs10069690	5	1279790	1e-10	10	Breast Neoplasms
HGVST1616	GWAS of Breast cancer	rs10069690	5	1279790	7e-09	8.155	Breast Neoplasms
HGVST1622	GWAS of Breast cancer	rs10069690	5	1279790	5e-12	11.301	Breast Neoplasms
HGVST2004	GWAS of Glioma	rs10069690	5	1279790	2e-06	5.699	Glioma
HGVST2004	GWAS of Glioma	rs10069690	5	1279790	8e-31	30.097	Glioma
HGVST2004	GWAS of Glioma	rs10069690	5	1279790	3e-35	34.523	Glioma
HGVST2054	GWAS of Breast cancer	rs10069690	5	1279790	8e-17	16.097	Breast Neoplasms
HGVST2318	GWAS of Breast cancer	rs10069690	5	1279790	1e-07	7	Triple Negative Breast Neoplasms
HGVST2402	GWAS of Epithelial ovarian cancer	rs10069690	5	1279790	9e-09	8.046	Ovarian Neoplasms
HGVST2403	GWAS of Breast cancer	rs10069690	5	1279790	2e-35	34.699	Breast Neoplasms
HGVST2403	GWAS of Breast cancer	rs10069690	5	1279790	4e-16	15.398	Breast Neoplasms
HGVST2424	GWAS of Thyroid cancer	rs10069690	5	1279790	3e-07	6.523	Thyroid Neoplasms
HGVST2600	GWAS of Glioma	rs10069690	5	1279790	4e-20	19.398	Central Nervous System Neoplasms
HGVST2600	GWAS of Glioma	rs10069690	5	1279790	8e-07	6.097	Central Nervous System Neoplasms
HGVST2746	GWAS of Breast cancer	rs10069690	5	1279790	1e-08	8	Breast Neoplasms
HGVST2831	GWAS of Epithelial ovarian cancer	rs10069690	5	1279790	3e-08	7.523	Ovarian Neoplasms
HGVST2831	GWAS of Epithelial ovarian cancer	rs10069690	5	1279790	4e-09	8.398	Ovarian Neoplasms
HGVST2831	GWAS of Epithelial ovarian cancer	rs10069690	5	1279790	5e-12	11.301	Ovarian Neoplasms
HGVST2831	GWAS of Epithelial ovarian cancer	rs10069690	5	1279790	1e-07	7	Ovarian Neoplasms
HGVST2831	GWAS of Epithelial ovarian cancer	rs10069690	5	1279790	1e-09	9	Ovarian Neoplasms
HGVST2831	GWAS of Epithelial ovarian cancer	rs10069690	5	1279790	2e-12	11.699	Ovarian Neoplasms
HGVST3200	GWAS of Glioblastoma and non-glioblastoma tumors	rs10069690	5	1279790	3e-66	65.523	Glioma
HGVST3200	GWAS of Glioblastoma and non-glioblastoma tumors	rs10069690	5	1279790	1e-16	16	Glioma
HGVST3200	GWAS of Glioblastoma and non-glioblastoma tumors	rs10069690	5	1279790	8e-74	73.097	Glioblastoma
HGVST3268	GWAS of Breast cancer	rs10069690	5	1279790	2e-10	9.699	Breast Neoplasms
HGVST3268	GWAS of Breast cancer	rs10069690	5	1279790	5e-06	5.301	Breast Neoplasms
HGVST3468	GWAS of Various traits	rs10069690	5	1279790	3e-12	11.523	Blood Pressure
HGVST3505	GWAS of Glioblastoma	rs10069690	5	1279790	4e-33	32.398	Glioblastoma
HGVST3541	GWAS of Uterine leiomyoma	rs10069690	5	1279790	4e-18	17.398	Myofibroma
HGVST3614	GWAS of Blood pressure	rs10069690	5	1279790	4e-21	20.398	Blood Pressure
HGVST2054	GWAS of Breast cancer	rs3215401	5	1296255	1e-20	20	Breast Neoplasms
HGVST2403	GWAS of Breast cancer	rs3215401	5	1296255	6e-21	20.222	Breast Neoplasms
HGVST2403	GWAS of Breast cancer	rs3215401	5	1296255	3e-07	6.523	Breast Neoplasms
HGVST2054	GWAS of Breast cancer	rs13162653	5	16187528	5e-07	6.301	Breast Neoplasms
HGVST2746	GWAS of Breast cancer	rs13162653	5	16187528	1e-10	10	Breast Neoplasms
HGVST2054	GWAS of Breast cancer	rs2012709	5	32567732	1e-08	8	Breast Neoplasms
HGVST2746	GWAS of Breast cancer	rs2012709	5	32567732	6e-09	8.222	Breast Neoplasms
HGVST1616	GWAS of Breast cancer	rs10941679	5	44706498	2e-37	36.699	Breast Neoplasms
HGVST2054	GWAS of Breast cancer	rs10941679	5	44706498	6e-73	72.222	Breast Neoplasms
HGVST2746	GWAS of Breast cancer	rs10941679	5	44706498	5e-32	31.301	Breast Neoplasms
HGVST2054	GWAS of Breast cancer	rs72749841	5	49641645	7e-10	9.155	Breast Neoplasms
HGVST2054	GWAS of Breast cancer	rs35951924	5	50195109	1e-11	11	Breast Neoplasms
HGVST2054	GWAS of Breast cancer	rs62355902	5	56053723	7e-98	97.155	Breast Neoplasms
HGVST2403	GWAS of Breast cancer	rs62355902	5	56053723	2e-06	5.699	Breast Neoplasms
HGVST1616	GWAS of Breast cancer	rs10472076	5	58184061	3e-08	7.523	Breast Neoplasms
HGVST2054	GWAS of Breast cancer	rs10472076	5	58184061	1e-08	8	Breast Neoplasms
HGVST2746	GWAS of Breast cancer	rs10472076	5	58184061	2e-08	7.699	Breast Neoplasms
HGVST1616	GWAS of Breast cancer	rs1353747	5	58337481	3e-08	7.523	Breast Neoplasms
HGVST2054	GWAS of Breast cancer	rs1353747	5	58337481	4e-09	8.398	Breast Neoplasms
HGVST2746	GWAS of Breast cancer	rs1353747	5	58337481	3e-08	7.523	Breast Neoplasms
HGVST2054	GWAS of Breast cancer	rs7707921	5	81538046	2e-12	11.699	Breast Neoplasms
HGVST2746	GWAS of Breast cancer	rs7707921	5	81538046	5e-11	10.301	Breast Neoplasms
HGVST2054	GWAS of Breast cancer	rs10474352	5	90732225	5e-11	10.301	Breast Neoplasms
HGVST2447	GWAS of Breast cancer	rs10474352	5	90732225	2e-09	8.699	Breast Neoplasms
HGVST2054	GWAS of Breast cancer	rs6882649	5	111217786	4e-09	8.398	Breast Neoplasms
HGVST2054	GWAS of Breast cancer	rs6596100	5	132407058	8e-09	8.097	Breast Neoplasms
HGVST1616	GWAS of Breast cancer	rs1432679	5	158244083	2e-14	13.699	Breast Neoplasms
HGVST1622	GWAS of Breast cancer	rs1432679	5	158244083	7e-06	5.155	Breast Neoplasms
HGVST2054	GWAS of Breast cancer	rs1432679	5	158244083	7e-31	30.155	Breast Neoplasms
HGVST2403	GWAS of Breast cancer	rs1432679	5	158244083	1e-10	10	Breast Neoplasms
HGVST2746	GWAS of Breast cancer	rs1432679	5	158244083	4e-16	15.398	Breast Neoplasms
HGVST3137	GWAS of Breast cancer	rs1432679	5	158244083	2e-06	5.699	Breast Neoplasms
HGVST2054	GWAS of Breast cancer	rs4562056	5	169591487	5e-10	9.301	Breast Neoplasms
HGVST1616	GWAS of Breast cancer	rs11242675	6	1318878	7e-09	8.155	Breast Neoplasms
HGVST2746	GWAS of Breast cancer	rs11242675	6	1318878	1e-07	7	Breast Neoplasms
HGVST3653	GWAS of Breast cancer	rs9348512	6	10456706	4e-08	7.398	Breast Neoplasms
HGVST1616	GWAS of Breast cancer	rs204247	6	13722523	8e-09	8.097	Breast Neoplasms
HGVST2054	GWAS of Breast cancer	rs204247	6	13722523	8e-13	12.097	Breast Neoplasms
HGVST2746	GWAS of Breast cancer	rs204247	6	13722523	4e-10	9.398	Breast Neoplasms
HGVST2054	GWAS of Breast cancer	rs3819405	6	16399557	2e-08	7.699	Breast Neoplasms
HGVST2054	GWAS of Breast cancer	rs2223621	6	20621238	3e-10	9.523	Breast Neoplasms
HGVST2054	GWAS of Breast cancer	rs71557345	6	26680698	4e-10	9.398	Breast Neoplasms
HGVST2054	GWAS of Breast cancer	rs9257408	6	28926220	7e-08	7.155	Breast Neoplasms
HGVST2746	GWAS of Breast cancer	rs9257408	6	28926220	5e-08	7.301	Breast Neoplasms
HGVST2054	GWAS of Breast cancer	rs12207986	6	81094287	2e-09	8.699	Breast Neoplasms
HGVST2054	GWAS of Breast cancer	rs17529111	6	82128386	1e-09	9	Breast Neoplasms
HGVST2403	GWAS of Breast cancer	rs17529111	6	82128386	2e-06	5.699	Breast Neoplasms
HGVST2746	GWAS of Breast cancer	rs17529111	6	82128386	2e-10	9.699	Breast Neoplasms
HGVST634	GWAS of height	rs6569648	6	130349119	1e-21	21	Body Height
HGVST634	GWAS of height	rs6569648	6	130349119	8.929e-12	11.0492	Body Height
HGVST3848	GWAS of Height	rs6569648	6	130349119	8e-10	9.097	Body Height
HGVST1903	GWAS of Hematological traits	rs6569648	6	130349119	2e-10	9.699	Lymphocyte Count
HGVST2054	GWAS of Breast cancer	rs6569648	6	130349119	3e-12	11.523	Breast Neoplasms
HGVST2078	GWAS of Body fat distribution	rs6569648	6	130349119	7e-12	11.155	Hip
HGVST2403	GWAS of Breast cancer	rs6569648	6	130349119	4e-08	7.398	Breast Neoplasms
HGVST2403	GWAS of Breast cancer	rs6569648	6	130349119	8e-10	9.097	Breast Neoplasms
HGVST2486	GWAS of Body mass index	rs6569648	6	130349119	2e-06	5.699	Body Mass Index
HGVST3468	GWAS of Various traits	rs6569648	6	130349119	5e-09	8.301	Hair Color
HGVST3588	GWAS of Body mass index	rs6569648	6	130349119	5e-12	11.301	Body Mass Index
HGVST1053	GWAS of Breast cancer	rs9485372	6	149608874	4e-12	NA	Breast Neoplasms
HGVST2054	GWAS of Breast cancer	rs9485372	6	149608874	4e-06	5.398	Breast Neoplasms
HGVST2054	GWAS of Breast cancer	rs3757322	6	151942194	3e-41	40.523	Breast Neoplasms
HGVST2403	GWAS of Breast cancer	rs3757322	6	151942194	3e-31	30.523	Breast Neoplasms
HGVST2403	GWAS of Breast cancer	rs3757322	6	151942194	3e-12	11.523	Breast Neoplasms
HGVST2054	GWAS of Breast cancer	rs9397437	6	151952332	5e-54	53.301	Breast Neoplasms
HGVST2403	GWAS of Breast cancer	rs9397437	6	151952332	3e-40	39.523	Breast Neoplasms
HGVST2403	GWAS of Breast cancer	rs9397437	6	151952332	6e-08	7.222	Breast Neoplasms
HGVST3303	GWAS of Various traits	rs9397437	6	151952332	1e-11	11	Breast
HGVST3795	GWAS of Gynecology-related traits	rs9397437	6	151952332	2e-14	13.699	Breast
HGVST2054	GWAS of Breast cancer	rs2747652	6	152437016	1e-26	26	Breast Neoplasms
HGVST2403	GWAS of Breast cancer	rs2747652	6	152437016	2e-18	17.699	Breast Neoplasms
HGVST2054	GWAS of Breast cancer	rs7971	7	21940960	2e-08	7.699	Breast Neoplasms
HGVST2054	GWAS of Breast cancer	rs17156577	7	28356889	4e-09	8.398	Breast Neoplasms
HGVST2054	GWAS of Breast cancer	rs6964587	7	91630620	9e-11	10.046	Breast Neoplasms
HGVST2746	GWAS of Breast cancer	rs6964587	7	91630620	5e-07	6.301	Breast Neoplasms
HGVST2054	GWAS of Breast cancer	rs17268829	7	94113799	5e-13	12.301	Breast Neoplasms
HGVST2054	GWAS of Breast cancer	rs71559437	7	101552440	5e-12	11.301	Breast Neoplasms
HGVST2054	GWAS of Breast cancer	rs4593472	7	130667121	2e-11	10.699	Breast Neoplasms
HGVST2746	GWAS of Breast cancer	rs4593472	7	130667121	2e-09	8.699	Breast Neoplasms
HGVST2054	GWAS of Breast cancer	rs11977670	7	139942304	1e-16	16	Breast Neoplasms
HGVST1616	GWAS of Breast cancer	rs720475	7	144074929	7e-11	10.155	Breast Neoplasms
HGVST2054	GWAS of Breast cancer	rs720475	7	144074929	1e-11	11	Breast Neoplasms
HGVST2746	GWAS of Breast cancer	rs720475	7	144074929	4e-10	9.398	Breast Neoplasms
HGVST2054	GWAS of Breast cancer	rs66823261	8	170692	3e-07	6.523	Breast Neoplasms
HGVST2403	GWAS of Breast cancer	rs66823261	8	170692	6e-09	8.222	Breast Neoplasms
HGVST2403	GWAS of Breast cancer	rs66823261	8	170692	3e-08	7.523	Breast Neoplasms
HGVST1616	GWAS of Breast cancer	rs9693444	8	29509616	9e-14	13.046	Breast Neoplasms
HGVST2054	GWAS of Breast cancer	rs9693444	8	29509616	2e-21	20.699	Breast Neoplasms
HGVST2746	GWAS of Breast cancer	rs9693444	8	29509616	1e-12	12	Breast Neoplasms
HGVST2054	GWAS of Breast cancer	rs13365225	8	36858483	1e-20	20	Breast Neoplasms
HGVST2403	GWAS of Breast cancer	rs13365225	8	36858483	1e-10	10	Breast Neoplasms
HGVST2746	GWAS of Breast cancer	rs13365225	8	36858483	1e-08	8	Breast Neoplasms
HGVST3137	GWAS of Breast cancer	rs13365225	8	36858483	7e-06	5.155	Breast Neoplasms
HGVST1616	GWAS of Breast cancer	rs6472903	8	76230301	2e-17	16.699	Breast Neoplasms
HGVST2054	GWAS of Breast cancer	rs6472903	8	76230301	4e-21	20.398	Breast Neoplasms
HGVST2746	GWAS of Breast cancer	rs6472903	8	76230301	1e-16	16	Breast Neoplasms
HGVST1616	GWAS of Breast cancer	rs2943559	8	76417937	6e-15	14.222	Breast Neoplasms
HGVST2054	GWAS of Breast cancer	rs2943559	8	76417937	4e-24	23.398	Breast Neoplasms
HGVST2403	GWAS of Breast cancer	rs2943559	8	76417937	3e-06	5.523	Breast Neoplasms
HGVST2746	GWAS of Breast cancer	rs2943559	8	76417937	1e-16	16	Breast Neoplasms
HGVST2054	GWAS of Breast cancer	rs514192	8	102478959	6e-09	8.222	Breast Neoplasms
HGVST2054	GWAS of Breast cancer	rs12546444	8	106358620	8e-11	10.097	Breast Neoplasms
HGVST2054	GWAS of Breast cancer	rs13267382	8	117209548	2e-11	10.699	Breast Neoplasms
HGVST2746	GWAS of Breast cancer	rs13267382	8	117209548	2e-08	7.699	Breast Neoplasms
HGVST2054	GWAS of Breast cancer	rs58847541	8	124610166	6e-13	12.222	Breast Neoplasms
HGVST2403	GWAS of Breast cancer	rs17350191	8	124757661	2e-08	7.699	Breast Neoplasms
HGVST2403	GWAS of Breast cancer	rs17350191	8	124757661	2e-11	10.699	Breast Neoplasms
HGVST63	GWAS of breast cancer	rs13281615	8	128355618	4e-12	11.3979	Breast Neoplasms
HGVST1616	GWAS of Breast cancer	rs13281615	8	128355618	1e-27	27	Breast Neoplasms
HGVST2054	GWAS of Breast cancer	rs13281615	8	128355618	2e-57	56.699	Breast Neoplasms
HGVST2403	GWAS of Breast cancer	rs13281615	8	128355618	9e-06	5.046	Breast Neoplasms
HGVST2746	GWAS of Breast cancer	rs13281615	8	128355618	6e-31	30.222	Breast Neoplasms
HGVST1616	GWAS of Breast cancer	rs11780156	8	129194641	3e-11	10.523	Breast Neoplasms
HGVST2054	GWAS of Breast cancer	rs11780156	8	129194641	1e-13	13	Breast Neoplasms
HGVST2746	GWAS of Breast cancer	rs11780156	8	129194641	2e-09	8.699	Breast Neoplasms
HGVST532	GWAS of breast cancer	rs1011970	9	22062134	3e-08	7.52288	Breast Neoplasms
HGVST1616	GWAS of Breast cancer	rs1011970	9	22062134	6e-08	7.222	Breast Neoplasms
HGVST2054	GWAS of Breast cancer	rs1011970	9	22062134	1e-15	15	Breast Neoplasms
HGVST2320	GWAS of Cancer	rs1011970	9	22062134	2e-07	6.699	Neoplasms
HGVST2320	GWAS of Cancer	rs1011970	9	22062134	5e-06	5.301	Neoplasms
HGVST2403	GWAS of Breast cancer	rs1011970	9	22062134	5e-07	6.301	Breast Neoplasms
HGVST2746	GWAS of Breast cancer	rs1011970	9	22062134	4e-09	8.398	Breast Neoplasms
HGVST3137	GWAS of Breast cancer	rs1011970	9	22062134	2e-06	5.699	Breast Neoplasms
HGVST1616	GWAS of Breast cancer	rs10759243	9	110306115	1e-08	8	Breast Neoplasms
HGVST2054	GWAS of Breast cancer	rs10759243	9	110306115	2e-18	17.699	Breast Neoplasms
HGVST2746	GWAS of Breast cancer	rs10759243	9	110306115	3e-09	8.523	Breast Neoplasms
HGVST2054	GWAS of Breast cancer	rs10816625	9	110837073	5e-18	17.301	Breast Neoplasms
HGVST2054	GWAS of Breast cancer	rs13294895	9	110837176	7e-17	16.155	Breast Neoplasms
HGVST2054	GWAS of Breast cancer	rs676256	9	110895353	4e-53	52.398	Breast Neoplasms
HGVST2054	GWAS of Breast cancer	rs1895062	9	119313486	1e-14	14	Breast Neoplasms
HGVST2054	GWAS of Breast cancer	rs10760444	9	129396434	9e-09	8.046	Breast Neoplasms
HGVST2054	GWAS of Breast cancer	rs8176636	9	136151580	1e-08	8	Breast Neoplasms
HGVST532	GWAS of breast cancer	rs2380205	10	5886734	5e-07	6.30103	Breast Neoplasms
HGVST2054	GWAS of Breast cancer	rs67958007	10	9088114	2e-10	9.699	Breast Neoplasms
HGVST3953	GWAS of Urinary sodium and potassium excretion	rs7072776	10	22032942	7e-14	13.155	Sodium
HGVST1616	GWAS of Breast cancer	rs7072776	10	22032942	4e-14	13.398	Breast Neoplasms
HGVST2054	GWAS of Breast cancer	rs7072776	10	22032942	2e-19	18.699	Breast Neoplasms
HGVST2746	GWAS of Breast cancer	rs7072776	10	22032942	1e-14	14	Breast Neoplasms
HGVST3467	GWAS of Tobacco and alcohol use	rs7072776	10	22032942	3e-18	17.523	Smoking
HGVST3467	GWAS of Tobacco and alcohol use	rs7072776	10	22032942	1e-09	9	Smoking
HGVST3467	GWAS of Tobacco and alcohol use	rs7072776	10	22032942	6e-15	14.222	Smoking
HGVST1616	GWAS of Breast cancer	rs11814448	10	22315843	9e-16	15.046	Breast Neoplasms
HGVST2054	GWAS of Breast cancer	rs11814448	10	22315843	6e-18	17.222	Breast Neoplasms
HGVST2746	GWAS of Breast cancer	rs11814448	10	22315843	6e-17	16.222	Breast Neoplasms
HGVST2054	GWAS of Breast cancer	rs10995201	10	64299890	2e-51	50.699	Breast Neoplasms
HGVST2403	GWAS of Breast cancer	rs10995201	10	64299890	2e-09	8.699	Breast Neoplasms
HGVST532	GWAS of breast cancer	rs704010	10	80841148	4e-09	8.39794	Breast Neoplasms
HGVST1616	GWAS of Breast cancer	rs704010	10	80841148	7e-22	21.155	Breast Neoplasms
HGVST2054	GWAS of Breast cancer	rs704010	10	80841148	2e-35	34.699	Breast Neoplasms
HGVST2746	GWAS of Breast cancer	rs704010	10	80841148	3e-23	22.523	Breast Neoplasms
HGVST2054	GWAS of Breast cancer	rs140936696	10	95292205	4e-08	7.398	Breast Neoplasms
HGVST17	GWAS of type II diabetes mellitus	rs7904519	10	114773927	2.7e-10	9.56864	Diabetes Mellitus, Type 2
HGVST54	GWAS of type II diabetes mellitus	rs7904519	10	114773927	2.6e-06	5.58503	Diabetes Mellitus, Type 2
HGVST907	GWAS of proinsulin levels	rs7904519	10	114773927	3.342e-11	10.476	Proinsulin
HGVST1616	GWAS of Breast cancer	rs7904519	10	114773927	3e-08	7.523	Breast Neoplasms
HGVST2054	GWAS of Breast cancer	rs7904519	10	114773927	2e-13	12.699	Breast Neoplasms
HGVST2403	GWAS of Breast cancer	rs7904519	10	114773927	8e-10	9.097	Breast Neoplasms
HGVST2746	GWAS of Breast cancer	rs7904519	10	114773927	9e-13	12.046	Breast Neoplasms
HGVST1616	GWAS of Breast cancer	rs11199914	10	123093901	2e-08	7.699	Breast Neoplasms
HGVST2054	GWAS of Breast cancer	rs11199914	10	123093901	7e-12	11.155	Breast Neoplasms
HGVST2746	GWAS of Breast cancer	rs11199914	10	123093901	8e-09	8.097	Breast Neoplasms
HGVST63	GWAS of breast cancer	rs2981578	10	123340311	1e-15	15	Breast Neoplasms
HGVST1765	GWAS of Breast cancer	rs2981578	10	123340311	1e-12	12	Breast Neoplasms
HGVST2054	GWAS of Breast cancer	rs2981578	10	123340311	1e-245	245	Breast Neoplasms
HGVST2054	GWAS of Breast cancer	rs45631563	10	123349324	7e-37	36.155	Breast Neoplasms
HGVST2054	GWAS of Breast cancer	rs6597981	11	803017	1e-12	12	Breast Neoplasms
HGVST63	GWAS of breast cancer	rs3817198	11	1909006	3e-09	8.52288	Breast Neoplasms
HGVST1616	GWAS of Breast cancer	rs3817198	11	1909006	2e-11	10.699	Breast Neoplasms
HGVST2054	GWAS of Breast cancer	rs3817198	11	1909006	1e-18	18	Breast Neoplasms
HGVST2746	GWAS of Breast cancer	rs3817198	11	1909006	2e-13	12.699	Breast Neoplasms
HGVST3253	GWAS of Mammographic density	rs3817198	11	1909006	1e-10	10	Breast Density
HGVST1616	GWAS of Breast cancer	rs3903072	11	65583066	9e-12	11.046	Breast Neoplasms
HGVST2054	GWAS of Breast cancer	rs3903072	11	65583066	2e-12	11.699	Breast Neoplasms
HGVST2746	GWAS of Breast cancer	rs3903072	11	65583066	1e-10	10	Breast Neoplasms
HGVST2054	GWAS of Breast cancer	rs554219	11	69331642	6e-47	46.222	Breast Neoplasms
HGVST2746	GWAS of Breast cancer	rs554219	11	69331642	2e-81	80.699	Breast Neoplasms
HGVST2054	GWAS of Breast cancer	rs75915166	11	69379161	4e-95	94.398	Breast Neoplasms
HGVST2746	GWAS of Breast cancer	rs75915166	11	69379161	1e-57	57	Breast Neoplasms
HGVST2403	GWAS of Breast cancer	rs11374964	11	108345515	4e-08	7.398	Breast Neoplasms
HGVST2403	GWAS of Breast cancer	rs11374964	11	108345515	1e-06	6	Breast Neoplasms
HGVST2403	GWAS of Breast cancer	rs11374964	11	108345515	4e-13	12.398	Breast Neoplasms
HGVST2253	GWAS of Blood protein levels	rs74911261	11	108357137	1e-69	69	Blood Proteins
HGVST2367	GWAS of Renal cell carcinoma	rs74911261	11	108357137	2e-10	9.699	Carcinoma, Renal Cell
HGVST2403	GWAS of Breast cancer	rs74911261	11	108357137	2e-06	5.699	Breast Neoplasms
HGVST2403	GWAS of Breast cancer	rs74911261	11	108357137	2e-06	5.699	Breast Neoplasms
HGVST2403	GWAS of Breast cancer	rs74911261	11	108357137	5e-11	10.301	Breast Neoplasms
HGVST3734	GWAS of Blood proteins	rs74911261	11	108357137	1e-68	68	Blood Proteins
HGVST1616	GWAS of Breast cancer	rs11820646	11	129461171	1e-09	9	Breast Neoplasms
HGVST2054	GWAS of Breast cancer	rs11820646	11	129461171	2e-14	13.699	Breast Neoplasms
HGVST2403	GWAS of Breast cancer	rs11820646	11	129461171	2e-07	6.699	Breast Neoplasms
HGVST2746	GWAS of Breast cancer	rs11820646	11	129461171	1e-10	10	Breast Neoplasms
HGVST3137	GWAS of Breast cancer	rs11820646	11	129461171	9e-06	5.046	Breast Neoplasms
HGVST1616	GWAS of Breast cancer	rs12422552	12	14413931	4e-08	7.398	Breast Neoplasms
HGVST2054	GWAS of Breast cancer	rs12422552	12	14413931	4e-15	14.398	Breast Neoplasms
HGVST2746	GWAS of Breast cancer	rs12422552	12	14413931	1e-07	7	Breast Neoplasms
HGVST3468	GWAS of Various traits	rs12422552	12	14413931	1e-09	9	Body Mass Index
HGVST2054	GWAS of Breast cancer	rs7297051	12	28174817	3e-60	59.523	Breast Neoplasms
HGVST2403	GWAS of Breast cancer	rs7297051	12	28174817	9e-25	24.046	Breast Neoplasms
HGVST2403	GWAS of Breast cancer	rs7297051	12	28174817	8e-09	8.097	Breast Neoplasms
HGVST3137	GWAS of Breast cancer	rs7297051	12	28174817	1e-14	14	Breast Neoplasms
HGVST3137	GWAS of Breast cancer	rs7297051	12	28174817	3e-20	19.523	Breast Neoplasms
HGVST2054	GWAS of Breast cancer	rs202049448	12	85009437	3e-08	7.523	Breast Neoplasms
HGVST1353	GWAS of Breast size	rs17356907	12	96027759	1e-06	6	Breast Neoplasms
HGVST1353	GWAS of Breast size	rs17356907	12	96027759	1e-06	6	Breast
HGVST1616	GWAS of Breast cancer	rs17356907	12	96027759	2e-22	21.699	Breast Neoplasms
HGVST1622	GWAS of Breast cancer	rs17356907	12	96027759	9e-06	5.046	Breast Neoplasms
HGVST2054	GWAS of Breast cancer	rs17356907	12	96027759	1e-39	39	Breast Neoplasms
HGVST2403	GWAS of Breast cancer	rs17356907	12	96027759	2e-08	7.699	Breast Neoplasms
HGVST2746	GWAS of Breast cancer	rs17356907	12	96027759	7e-21	20.155	Breast Neoplasms
HGVST3137	GWAS of Breast cancer	rs17356907	12	96027759	3e-06	5.523	Breast Neoplasms
HGVST3137	GWAS of Breast cancer	rs17356907	12	96027759	5e-07	6.301	Breast Neoplasms
HGVST3303	GWAS of Various traits	rs17356907	12	96027759	1e-13	13	Breast
HGVST1616	GWAS of Breast cancer	rs1292011	12	115836522	9e-22	21.046	Breast Neoplasms
HGVST2054	GWAS of Breast cancer	rs1292011	12	115836522	4e-39	38.398	Breast Neoplasms
HGVST2746	GWAS of Breast cancer	rs1292011	12	115836522	2e-21	20.699	Breast Neoplasms
HGVST2054	GWAS of Breast cancer	rs206966	12	120832146	4e-08	7.398	Breast Neoplasms
HGVST1616	GWAS of Breast cancer	rs11571833	13	32972626	5e-08	7.301	Breast Neoplasms
HGVST1622	GWAS of Breast cancer	rs11571833	13	32972626	6e-06	5.222	Breast Neoplasms
HGVST2054	GWAS of Breast cancer	rs11571833	13	32972626	3e-15	14.523	Breast Neoplasms
HGVST2099	GWAS of Lung cancer	rs11571833	13	32972626	3e-08	7.523	Small Cell Lung Carcinoma
HGVST2099	GWAS of Lung cancer	rs11571833	13	32972626	6e-16	15.222	Lung Neoplasms
HGVST2099	GWAS of Lung cancer	rs11571833	13	32972626	6e-08	7.222	Lung Neoplasms
HGVST2320	GWAS of Cancer	rs11571833	13	32972626	8e-12	11.097	Neoplasms
HGVST2403	GWAS of Breast cancer	rs11571833	13	32972626	2e-13	12.699	Breast Neoplasms
HGVST2703	GWAS of Lung cancer	rs11571833	13	32972626	5e-20	19.301	Lung Neoplasms
HGVST2746	GWAS of Breast cancer	rs11571833	13	32972626	6e-07	6.222	Breast Neoplasms
HGVST3137	GWAS of Breast cancer	rs11571833	13	32972626	6e-06	5.222	Breast Neoplasms
HGVST2054	GWAS of Breast cancer	rs6562760	13	73957681	2e-09	8.699	Breast Neoplasms
HGVST2403	GWAS of Breast cancer	rs6562760	13	73957681	9e-10	9.046	Breast Neoplasms
HGVST2403	GWAS of Breast cancer	rs6562760	13	73957681	4e-07	6.398	Breast Neoplasms
HGVST3137	GWAS of Breast cancer	rs6562760	13	73957681	5e-10	9.301	Breast Neoplasms
HGVST1616	GWAS of Breast cancer	rs2236007	14	37132769	2e-13	12.699	Breast Neoplasms
HGVST2054	GWAS of Breast cancer	rs2236007	14	37132769	4e-21	20.398	Breast Neoplasms
HGVST2746	GWAS of Breast cancer	rs2236007	14	37132769	9e-13	12.046	Breast Neoplasms
HGVST634	GWAS of height	rs2588809	14	68660428	7.359e-06	5.13318	Body Height
HGVST1616	GWAS of Breast cancer	rs2588809	14	68660428	1e-10	10	Breast Neoplasms
HGVST2054	GWAS of Breast cancer	rs2588809	14	68660428	6e-14	13.222	Breast Neoplasms
HGVST2746	GWAS of Breast cancer	rs2588809	14	68660428	2e-08	7.699	Breast Neoplasms
HGVST155	GWAS of breast cancer	rs999737	14	69034682	2e-07	6.69897	Breast Neoplasms
HGVST1616	GWAS of Breast cancer	rs999737	14	69034682	3e-19	18.523	Breast Neoplasms
HGVST2054	GWAS of Breast cancer	rs999737	14	69034682	7e-39	38.155	Breast Neoplasms
HGVST2403	GWAS of Breast cancer	rs999737	14	69034682	3e-08	7.523	Breast Neoplasms
HGVST2746	GWAS of Breast cancer	rs999737	14	69034682	2e-21	20.699	Breast Neoplasms
HGVST1616	GWAS of Breast cancer	rs941764	14	91841069	4e-10	9.398	Breast Neoplasms
HGVST2054	GWAS of Breast cancer	rs941764	14	91841069	8e-13	12.097	Breast Neoplasms
HGVST2746	GWAS of Breast cancer	rs941764	14	91841069	6e-11	10.222	Breast Neoplasms
HGVST2054	GWAS of Breast cancer	rs11627032	14	93104072	4e-11	10.398	Breast Neoplasms
HGVST2403	GWAS of Breast cancer	rs11627032	14	93104072	2e-06	5.699	Breast Neoplasms
HGVST2746	GWAS of Breast cancer	rs11627032	14	93104072	4e-09	8.398	Breast Neoplasms
HGVST2054	GWAS of Breast cancer	rs10623258	14	105212261	2e-08	7.699	Breast Neoplasms
HGVST2054	GWAS of Breast cancer	rs2290203	15	91512067	8e-10	9.097	Breast Neoplasms
HGVST2447	GWAS of Breast cancer	rs2290203	15	91512067	4e-08	7.398	Breast Neoplasms
HGVST3596	GWAS of Type 2 diabetes	rs2290203	15	91512067	2e-10	9.699	Diabetes Mellitus, Type 2
HGVST2403	GWAS of Breast cancer	rs11076805	16	4106788	2e-08	7.699	Breast Neoplasms
HGVST2403	GWAS of Breast cancer	rs11076805	16	4106788	1e-08	8	Breast Neoplasms
HGVST530	GWAS of breast cancer	rs4784227	16	52599188	1e-28	28	Breast Neoplasms
HGVST2054	GWAS of Breast cancer	rs4784227	16	52599188	7e-201	200.155	Breast Neoplasms
HGVST2154	GWAS of Parkinson's disease	rs4784227	16	52599188	1e-10	10	Parkinson Disease
HGVST2403	GWAS of Breast cancer	rs4784227	16	52599188	2e-26	25.699	Breast Neoplasms
HGVST2640	GWAS of Breast cancer	rs4784227	16	52599188	3e-09	8.523	Breast Neoplasms
HGVST3137	GWAS of Breast cancer	rs4784227	16	52599188	1e-14	14	Breast Neoplasms
HGVST3137	GWAS of Breast cancer	rs4784227	16	52599188	6e-15	14.222	Breast Neoplasms
HGVST3429	GWAS of BRCA1/2-negative high-risk breast cancer	rs4784227	16	52599188	2e-09	8.699	Breast Neoplasms
HGVST3468	GWAS of Various traits	rs4784227	16	52599188	2e-08	7.699	Blood Pressure
HGVST3710	GWAS of Breast cancer	rs4784227	16	52599188	7e-06	5.155	Breast Neoplasms
HGVST640	GWAS of body mass index	rs17817449	16	53813367	3.67e-60	59.435	Body Mass Index
HGVST871	GWAS of obesity	rs17817449	16	53813367	2e-12	11.699	Obesity
HGVST1616	GWAS of Breast cancer	rs17817449	16	53813367	6e-14	13.222	Breast Neoplasms
HGVST1622	GWAS of Breast cancer	rs17817449	16	53813367	6e-07	6.222	Breast Neoplasms
HGVST2054	GWAS of Breast cancer	rs17817449	16	53813367	3e-21	20.523	Breast Neoplasms
HGVST2403	GWAS of Breast cancer	rs17817449	16	53813367	2e-10	9.699	Breast Neoplasms
HGVST2746	GWAS of Breast cancer	rs17817449	16	53813367	2e-14	13.699	Breast Neoplasms
HGVST3137	GWAS of Breast cancer	rs17817449	16	53813367	3e-07	6.523	Breast Neoplasms
HGVST3137	GWAS of Breast cancer	rs17817449	16	53813367	5e-08	7.301	Breast Neoplasms
HGVST3327	GWAS of Various traits	rs17817449	16	53813367	5e-19	18.301	Body Mass Index
HGVST640	GWAS of body mass index	rs11075995	16	53855291	1.51e-06	5.821	Body Mass Index
HGVST1622	GWAS of Breast cancer	rs11075995	16	53855291	4e-08	7.398	Breast Neoplasms
HGVST2054	GWAS of Breast cancer	rs11075995	16	53855291	9e-09	8.046	Breast Neoplasms
HGVST2403	GWAS of Breast cancer	rs11075995	16	53855291	1e-10	10	Breast Neoplasms
HGVST2746	GWAS of Breast cancer	rs11075995	16	53855291	1e-06	6	Breast Neoplasms
HGVST3137	GWAS of Breast cancer	rs11075995	16	53855291	3e-08	7.523	Breast Neoplasms
HGVST3137	GWAS of Breast cancer	rs11075995	16	53855291	2e-06	5.699	Breast Neoplasms
HGVST2054	GWAS of Breast cancer	rs28539243	16	54682064	9e-15	14.046	Breast Neoplasms
HGVST2054	GWAS of Breast cancer	rs2432539	16	56420987	4e-08	7.398	Breast Neoplasms
HGVST1616	GWAS of Breast cancer	rs13329835	16	80650805	2e-16	15.699	Breast Neoplasms
HGVST2054	GWAS of Breast cancer	rs13329835	16	80650805	9e-27	26.046	Breast Neoplasms
HGVST2746	GWAS of Breast cancer	rs13329835	16	80650805	2e-17	16.699	Breast Neoplasms
HGVST2054	GWAS of Breast cancer	rs4496150	16	87085237	8e-09	8.097	Breast Neoplasms
HGVST2054	GWAS of Breast cancer	rs146699004	17	29230521	2e-09	8.699	Breast Neoplasms
HGVST2054	GWAS of Breast cancer	rs72826962	17	40836389	5e-09	8.301	Breast Neoplasms
HGVST2054	GWAS of Breast cancer	rs2532263	17	44252468	7e-13	12.155	Breast Neoplasms
HGVST3508	GWAS of General factor of neuroticism	rs2532263	17	44252468	4e-20	19.398	Neuroticism
HGVST2054	GWAS of Breast cancer	rs2787486	17	53209774	6e-29	28.222	Breast Neoplasms
HGVST2054	GWAS of Breast cancer	rs745570	17	77781725	4e-10	9.398	Breast Neoplasms
HGVST2746	GWAS of Breast cancer	rs745570	17	77781725	1e-09	9	Breast Neoplasms
HGVST3137	GWAS of Breast cancer	rs745570	17	77781725	6e-06	5.222	Breast Neoplasms
HGVST3467	GWAS of Tobacco and alcohol use	rs745570	17	77781725	3e-10	9.523	Smoking
HGVST3740	GWAS of Risk tolerance and risky behaviors	rs745570	17	77781725	1e-08	8	Smoking
HGVST1616	GWAS of Breast cancer	rs527616	18	24337424	2e-10	9.699	Breast Neoplasms
HGVST2054	GWAS of Breast cancer	rs527616	18	24337424	7e-15	14.155	Breast Neoplasms
HGVST2746	GWAS of Breast cancer	rs527616	18	24337424	8e-13	12.097	Breast Neoplasms
HGVST1616	GWAS of Breast cancer	rs1436904	18	24570667	3e-08	7.523	Breast Neoplasms
HGVST2054	GWAS of Breast cancer	rs1436904	18	24570667	1e-14	14	Breast Neoplasms
HGVST2746	GWAS of Breast cancer	rs1436904	18	24570667	3e-08	7.523	Breast Neoplasms
HGVST2403	GWAS of Breast cancer	rs36194942	18	25401205	3e-07	6.523	Breast Neoplasms
HGVST2403	GWAS of Breast cancer	rs36194942	18	25401205	1e-08	8	Breast Neoplasms
HGVST2054	GWAS of Breast cancer	rs117618124	18	29977689	6e-12	11.222	Breast Neoplasms
HGVST2403	GWAS of Breast cancer	rs117618124	18	29977689	5e-06	5.301	Breast Neoplasms
HGVST2054	GWAS of Breast cancer	rs6507583	18	42399590	2e-12	11.699	Breast Neoplasms
HGVST2746	GWAS of Breast cancer	rs6507583	18	42399590	3e-08	7.523	Breast Neoplasms
HGVST2403	GWAS of Breast cancer	rs322144	19	11423703	7e-09	8.155	Breast Neoplasms
HGVST2054	GWAS of Breast cancer	rs78269692	19	13158277	2e-09	8.699	Breast Neoplasms
HGVST2054	GWAS of Breast cancer	rs2594714	19	13954571	1e-08	8	Breast Neoplasms
HGVST2054	GWAS of Breast cancer	rs67397200	19	17401404	2e-08	7.699	Breast Neoplasms
HGVST2403	GWAS of Breast cancer	rs67397200	19	17401404	3e-37	36.523	Breast Neoplasms
HGVST2403	GWAS of Breast cancer	rs67397200	19	17401404	3e-17	16.523	Breast Neoplasms
HGVST1616	GWAS of Breast cancer	rs4808801	19	18571141	5e-15	14.301	Breast Neoplasms
HGVST1827	GWAS of Metabolite quantitative traits	rs4808801	19	18571141	9.78866e-06	5.009	Inositol
HGVST2054	GWAS of Breast cancer	rs4808801	19	18571141	5e-28	27.301	Breast Neoplasms
HGVST2403	GWAS of Breast cancer	rs4808801	19	18571141	6e-06	5.222	Breast Neoplasms
HGVST2746	GWAS of Breast cancer	rs4808801	19	18571141	4e-15	14.398	Breast Neoplasms
HGVST2054	GWAS of Breast cancer	rs2965183	19	19545696	6e-12	11.222	Breast Neoplasms
HGVST2403	GWAS of Breast cancer	rs113701136	19	30277729	2e-07	6.699	Breast Neoplasms
HGVST2403	GWAS of Breast cancer	rs113701136	19	30277729	7e-09	8.155	Breast Neoplasms
HGVST3468	GWAS of Various traits	rs113701136	19	30277729	2e-24	23.699	Body Mass Index
HGVST3651	GWAS of Medication use	rs113701136	19	30277729	3e-10	9.523	Diuretics
HGVST1616	GWAS of Breast cancer	rs3760982	19	44286513	2e-10	9.699	Breast Neoplasms
HGVST2054	GWAS of Breast cancer	rs3760982	19	44286513	1e-16	16	Breast Neoplasms
HGVST2403	GWAS of Breast cancer	rs3760982	19	44286513	5e-08	7.301	Breast Neoplasms
HGVST2746	GWAS of Breast cancer	rs3760982	19	44286513	8e-09	8.097	Breast Neoplasms
HGVST2054	GWAS of Breast cancer	rs71338792	19	46183031	4e-09	8.398	Breast Neoplasms
HGVST274	GWAS of age at menarche and age at natural menopause	rs16991615	20	5948227	1e-21	21	Menarche
HGVST274	GWAS of age at menarche and age at natural menopause	rs16991615	20	5948227	1e-21	21	Menopause
HGVST1038	GWAS of Menopause (age at onset)	rs16991615	20	5948227	1e-73	NA	Menopause
HGVST1553	GWAS of Menopause (age at onset)	rs16991615	20	5948227	5e-12	11.301	Menopause
HGVST2054	GWAS of Breast cancer	rs16991615	20	5948227	2e-09	8.699	Breast Neoplasms
HGVST2552	GWAS of Menopause	rs16991615	20	5948227	2e-89	88.699	Menopause
HGVST3468	GWAS of Various traits	rs16991615	20	5948227	1e-143	143	Menopause
HGVST3482	GWAS of Anti-Mullerian hormone levels	rs16991615	20	5948227	4e-10	9.398	Anti-Mullerian Hormone
HGVST3541	GWAS of Uterine leiomyoma	rs16991615	20	5948227	2e-10	9.699	Myofibroma
HGVST1420	GWAS of Breast cancer	rs2284378	20	32588095	1e-08	8	Breast Neoplasms
HGVST2054	GWAS of Breast cancer	rs6122906	20	48945911	3e-10	9.523	Breast Neoplasms
HGVST1616	GWAS of Breast cancer	rs2823093	21	16520832	7e-16	15.155	Breast Neoplasms
HGVST2054	GWAS of Breast cancer	rs2823093	21	16520832	2e-20	19.699	Breast Neoplasms
HGVST2746	GWAS of Breast cancer	rs2823093	21	16520832	3e-13	12.523	Breast Neoplasms
HGVST2054	GWAS of Breast cancer	rs17879961	22	29121087	1e-08	8	Breast Neoplasms
HGVST2703	GWAS of Lung cancer	rs17879961	22	29121087	1e-13	13	Lung Neoplasms
HGVST1616	GWAS of Breast cancer	rs132390	22	29621477	3e-09	8.523	Breast Neoplasms
HGVST2054	GWAS of Breast cancer	rs132390	22	29621477	1e-08	8	Breast Neoplasms
HGVST2746	GWAS of Breast cancer	rs132390	22	29621477	3e-09	8.523	Breast Neoplasms
HGVST2054	GWAS of Breast cancer	rs738321	22	38568833	1e-13	13	Breast Neoplasms
HGVST1616	GWAS of Breast cancer	rs6001930	22	40876234	9e-19	18.046	Breast Neoplasms
HGVST1622	GWAS of Breast cancer	rs6001930	22	40876234	2e-06	5.699	Breast Neoplasms
HGVST2054	GWAS of Breast cancer	rs6001930	22	40876234	4e-34	33.398	Breast Neoplasms
HGVST2403	GWAS of Breast cancer	rs6001930	22	40876234	2e-11	10.699	Breast Neoplasms
HGVST2746	GWAS of Breast cancer	rs6001930	22	40876234	2e-20	19.699	Breast Neoplasms
HGVST3137	GWAS of Breast cancer	rs6001930	22	40876234	2e-06	5.699	Breast Neoplasms
HGVST2054	GWAS of Breast cancer	rs73161324	22	42038786	2e-09	8.699	Breast Neoplasms
HGVST2068	GWAS of Blood pressure	rs73161324	22	42038786	3e-11	10.523	Blood Pressure
HGVST2054	GWAS of Breast cancer	rs28512361	22	46283297	2e-08	7.699	Breast Neoplasms
